# Revealing the impact of recurrent and rare structural variants in multiple myeloma

**DOI:** 10.1101/2019.12.18.881086

**Authors:** Even H Rustad, Venkata D Yellapantula, Dominik Glodzik, Kylee H Maclachlan, Benjamin Diamond, Eileen M Boyle, Cody Ashby, Patrick Blaney, Gunes Gundem, Malin Hultcrantz, Daniel Leongamornlert, Nicos Angelopoulos, Daniel Auclair, Yanming Zhang, Ahmet Dogan, Niccolò Bolli, Elli Papaemmanuil, Kenneth C. Anderson, Philippe Moreau, Herve Avet-Loiseau, Nikhil Munshi, Jonathan Keats, Peter J Campbell, Gareth J Morgan, Ola Landgren, Francesco Maura

## Abstract

The landscape of structural variants (SVs) in multiple myeloma remains poorly understood. Here, we performed comprehensive classification and analysis of SVs in multiple myeloma, interrogating a large cohort of 762 patients with whole genome and RNA sequencing. We identified 100 SV hotspots involving 31 new candidate driver genes, including drug targets BCMA (*TNFRSF17*) and *SLAMF7*. Complex SVs, including chromothripsis and templated insertions, were present in 61 % of patients and frequently resulted in the simultaneous acquisition of multiple drivers. After accounting for all recurrent events, 63 % of SVs remained unexplained. Intriguingly, these rare SVs were associated with up to 7-fold enrichment for outlier gene expression, indicating that many rare driver SVs remain unrecognized and are likely important in the biology of individual tumors.
