## Supplemental Table 1 for "Revealing the impact of recurrent and rare structural variants in multiple myeloma"

Variable	value
Patients (n)	761
WGS (%)	100
RNAseq (%)	77.8
Sex (% male)	59.4
Age (median, quartile range)	63 (56 - 70)
ISS stage I-II (%)	69.6
ECOG status 1-2 (%)	44.7
Progression events (n, %)	345 (45.3)
PFS follow-up (median years)	1.78
Deaths (n, %)	162 (21.3)
OS follow-up (median years)	2.46
