## Supplemental Table 2 for "Revealing the impact of recurrent and rare structural variants in multiple myeloma"

chrom	start	end	gene	band	effect
1	51426417	51440305	CDKN2C	1p32.3	loss
1	118148556	118170994	FAM46C	1p12	loss
1	154947118	154951725	CKS1B	1q21.3	gain
4	25000000	26000000		4p15	loss
6	24000000	25000000		6p22	gain
6	106534195	106557814	PRDM1	6q21	loss
6	157099064	157531913	ARID1B	6q25.3	loss
8	17000000	18000000		8p22	loss
8	128747680	128753674	MYC	8q24.21	gain
9	137776364	137821059	TRAF2	9q34.3	loss
11	102188215	102249401	BIRC2/BIRC3	11q22.2	loss
12	12000000	13000000		12p13	loss
12	80000000	81000000		12q21	loss
13	48877887	49056122	RB1	13q14.2	loss
13	111767874	111944679		13q34	loss
14	65000000	66000000		14q23	loss
14	103243813	103377837	TRAF3	14q32.32	loss
16	50775961	50835846	CYLD	16q12.1	loss
17	7565097	7590856	TP53	17p13.1	loss
20	10622108	10632062		20p12	loss
20	44746906	44758502		20q13	loss
X	44732423	44971845	UTX	Xp11	loss
X	102000000	103000000		Xq22	loss
