## Supplemental Table 3 for "Revealing the impact of recurrent and rare structural variants in multiple myeloma"

event	commpass_sv_prop	val_sv_prop	OR	p.adj
amp MYC	0.8	0.75	0.937503673043916	1
del 12p13	0.8	0.5	0.62515642831056	0.457183859482762
del 12q21	0.75	0.666666666666667	0.889037161642427	1
del 13q34	0.666666666666667	0.333333333333333	0.500094023096668	0.00213682802479839
del 20p12	0.777777777777778	0.5	0.643061213261506	1
del 20q13	0.777777777777778	0.714285714285714	0.918467554202404	1
del 4p15	0.666666666666667	0.5	0.750326263553385	1
del 6q21	0.777777777777778	0.666666666666667	0.85721460355962	1
del 6q25.3	0.8	0.666666666666667	0.833379638180428	1
del 8p22	0.8	0.666666666666667	0.83337306525364	1
del BIRC	0.714285714285714	0.666666666666667	0.933512353145701	1
del CDKN2C	0.777777777777778	0.6	0.771530556469488	1
del CYLD	0.777777777777778	0.5	0.642936433971608	0.134717229772433
del FAM46C	0.8	0.666666666666667	0.833382862665357	1
del MAX	0.8	0.666666666666667	0.83337409900354	1
del RB1	0.777777777777778	0.6	0.771460114658075	0.230237888812197
del TP53	0.8	0.5	0.625171595595693	0.457183859482762
del TRAF3	0.8	0.6	0.75007687257223	1
gain 1q21	0.714285714285714	0.5	0.700073221312612	0.137323259639029
gain 6p22	0.75	0.5	0.666775153806401	0.126206898064094
