## Supplemental Table 4 for "Revealing the impact of recurrent and rare structural variants in multiple myeloma"

hotspot.id	chr	start	end	length	cytoband	patients_with_SV	Chromoplexy	Chromothripsis	Complex	Templated.ins	DUP	DEL	TRA	INV	hotspot_class	gistic	CNA	expr_up	expr_down	enhancer	fragile	snv_driver	genes_involved	driver_status	reference
downsampling_chr20_44.7Mb	chr20	44731567	46204749	1473182	q13.12	36	1	11	2	7	9	5	3	0	gain	DEL|AMP	AMP|DEL	CD40					CD40	KNOWN	7535594|31015454|17692805
downsampling_chr22_28.9Mb	chr22	28853941	29195401	341460	q12.1	12	0	0	1	3	1	5	3	0	loss	DEL	DEL					XBP1	CHEK2|XBP1	KNOWN	22495321|31444325|31015454
nonClustered_chr1_51.2Mb	chr1	51245199	52081205	836006	p32.3	32	1	5	4	3	4	14	1	1	loss	DEL	DEL		FAF1			CDKN2C	CDKN2C|FAF1	KNOWN	18829482|20616218|19597341|27531699|26056298|29209042
nonClustered_chr1_118.1Mb	chr1	118149814	119584771	1434957	p12	58	1	6	2	10	1	21	15	7	loss	DEL	DEL		FAM46C			FAM46C	FAM46C	KNOWN	31015454|21994415|28619709|27531699|31444325|24429703|24434212|26282654|24518206
nonClustered_chr10_104.2Mb	chr10	104158902	104430271	271369	q24.32	19	0	5	3	1	3	6	1	0	loss	DEL	DEL					NFKB2	NFKB2	KNOWN	17692805|31444325
nonClustered_chr11_69Mb	chr11	68971769	70107444	1135675	q13.3	111	1	2	1	38	1	2	68	1	gain	AMP	AMP	CCND1				CCND1	CCND1	KNOWN	31015454|27531699|31444325|24429703|24434212|26282654
nonClustered_chr12_4.2Mb	chr12	4230724	4473602	242878	p13.32	16	1	3	1	6	1	1	4	0	gain	AMP	AMP	CCND2					CCND2	KNOWN	31015454|30545397
nonClustered_chr13_48.1Mb	chr13	48118348	50210303	2091955	q14.2	39	2	1	2	6	2	22	3	2	loss	DEL	DEL		RB1	enhancer		RB1	RB1	KNOWN	28234347|24434212|26282654|31444325|29209042
nonClustered_chr14_64.7Mb	chr14	64685190	67700551	3015361	q23.2;q23.3	57	3	1	3	7	11	25	9	4	loss	DEL|AMP	DEL		MAX		known fragile site	MAX	MAX	KNOWN	27903915|31444325|31015454|24434212|26282654|29884741
nonClustered_chr14_103.2Mb	chr14	103191594	103526405	334811	q32.31;q32.32	23	0	3	2	2	0	15	1	0	loss	NO	DEL					TRAF3	TRAF3	KNOWN	25628468|29884741|17692805|31444325|24429703|24434212|26282654
nonClustered_chr15_75Mb	chr15	75048368	75647351	598983	q24.1;q24.2	26	0	1	1	7	9	1	3	4	gain	AMP	AMP			enhancer				UNKNOWN	24434212|29884741
nonClustered_chr16_78Mb	chr16	78038841	79382306	1343465	q23.1;q23.2	40	0	2	1	2	7	14	16	0	gain	DEL	DEL	MAF			potentially fragile		MAF|WWOX	KNOWN	31015454|27531699|22495321|22529291
nonClustered_chr17_43.1Mb	chr17	43146592	43488302	341710	q21.31	41	1	4	3	14	4	6	7	3	gain	AMP	AMP	MAP3K14		enhancer			MAP3K14	KNOWN	31015454|17692805|29654271|28234347
nonClustered_chr19_10.2Mb	chr19	10192534	11122560	930026	p13.2	25	0	2	0	4	7	4	6	3	gain	AMP	AMP							UNKNOWN	23586898|31015454|24434212
nonClustered_chr2_64.3Mb	chr2	64318669	64606253	287584	p14	17	0	0	0	7	9	2	0	1	gain	AMP	AMP			enhancer				UNKNOWN	24434212
nonClustered_chr2_231.1Mb	chr2	231093500	231289645	196145	q37.1	17	1	1	2	0	0	11	0	2	loss	DEL	DEL		SP140L			SP140	SP140	KNOWN	27531699|24429703|24434212|31444325|29209042
nonClustered_chr20_32.4Mb	chr20	32433598	35565464	3131866	q11.22;q11.23	78	1	13	5	21	19	10	10	5	gain	AMP	AMP					SAMHD1		UNKNOWN	31015454|16155016|24434212
nonClustered_chr3_140.6Mb	chr3	140621109	141283737	662628	q23	18	0	1	0	4	7	4	1	1	gain	AMP	AMP|DEL			enhancer		RASA2	RASA2|ZBTB38	KNOWN	29209042|29884741|24429703
nonClustered_chr3_169.2Mb	chr3	169200378	169683058	482680	q26.2	23	0	1	0	8	7	3	3	1	gain	AMP	AMP	SEC62|SAMD7		enhancer			SEC62|SAMD7	KNOWN	31015454||24434212
nonClustered_chr4_1.8Mb	chr4	1843317	1919728	76411	p16.3	73	3	2	1	2	1	8	64	1	gain	NO	AMP|DEL	WHSC1|FGFR3					WHSC1|FGFR3	KNOWN	31015454|27531699|31444325|24434212|26282654|22529291
nonClustered_chr5_172.6Mb	chr5	172572757	173301589	728832	q35.1;q35.2	21	0	1	3	5	8	5	1	2	gain	AMP	AMP			enhancer			CPEB4	KNOWN	24434212
nonClustered_chr6_0.2Mb	chr6	202695	502255	299560	p25.3	16	1	0	1	5	6	1	2	0	gain	NO	AMP			enhancer		IRF4	IRF4	KNOWN	22495321|26282654|27223072|31444325|24434212|29209042
nonClustered_chr6_7.7Mb	chr6	7695583	8155188	459605	p24.3	49	0	2	0	28	7	5	8	1	gain	AMP	AMP			enhancer			BMP6|TXNDC5	KNOWN	31015454|14691444|24434212|24518206
nonClustered_chr6_106.3Mb	chr6	106299121	106631817	332696	q21	12	0	0	0	4	6	0	2	0	gain	NO	AMP			enhancer		PRDM1	ATG5|PRDM1	KNOWN	31015454|27363682|24518206|24434212|29209042|29654271
nonClustered_chr6_108.9Mb	chr6	108884686	109340606	455920	q21	29	0	1	1	12	11	4	3	0	gain	AMP	AMP	FOXO3		enhancer			FOXO3	KNOWN	31015454|24518206
nonClustered_chr8_126.2Mb	chr8	126193976	126418145	224169	q24.13	40	0	1	6	4	7	15	3	5	gain	DEL|AMP	AMP|DEL	MYC		enhancer	known fragile site		NSMCE2|MYC	KNOWN	24518206
nonClustered_chr8_128.5Mb	chr8	128533851	130021126	1487275	q24.21	249	5	12	20	109	40	18	48	10	gain	DEL|AMP	AMP|DEL	MYC		enhancer			MYC	KNOWN	31015454|27531699|24518206
nonClustered_chr9_9Mb	chr9	8971648	10403516	1431868	p24.1;p23	40	0	1	2	0	7	32	2	0	loss	NO	DEL				potentially fragile		PTPRD	KNOWN	24434212|22529291
downsampling_chr1_109.5Mb	chr1	109495131	109846792	351661	p13.3	14	0	5	1	0	0	2	6	0	loss	NO	DEL							UNKNOWN	26460211
downsampling_chr1_144.9Mb	chr1	144922085	145139394	217309	q21.1	11	0	0	1	2	2	1	3	2	gain	AMP	AMP							UNKNOWN	17024118|26460211|15472896
downsampling_chr11_98.8Mb	chr11	98823701	100329047	1505346	q22.1	29	1	2	5	0	3	17	0	1	loss	NO	DEL		BIRC2		potentially fragile		CNTN5|BIRC2	KNOWN	25628468|28234347|22495321|24434212|22529291|17692805
downsampling_chr16_50.2Mb	chr16	50166109	51340704	1174595	q12.1	34	1	5	6	0	3	17	2	3	loss	DEL	DEL		CYLD			CYLD	CYLD	KNOWN	25628468|31444325|29209042|17692805
downsampling_chr17_7.2Mb	chr17	7167474	7308216	140742	p13.1	9	0	1	0	1	0	3	3	1	loss	NO	DEL						TP53	KNOWN	27531699|29884741|24429703|24434212|26282654|31444325|22529291
downsampling_chr5_149.8Mb	chr5	149829862	152019737	2189875	q33.1	24	0	6	1	2	6	5	2	2	gain	NO	AMP							UNKNOWN	19687334
nonClustered_chr11_72.8Mb	chr11	72823260	73100171	276911	q13.4	30	0	1	2	13	9	1	3	1	gain	AMP	AMP	P2RY2|P2RY6|FCHSD2		enhancer			P2RY2|FCHSD2	KNOWN	31015454|
nonClustered_chr9_21.8Mb	chr9	21768987	22581422	812435	p21.3	19	1	0	1	0	1	12	3	2	loss	DEL	DEL				known fragile site		CDKN2A|CDKN2B	KNOWN	11815963|17244692
downsampling_chr1_16.3Mb	chr1	16274326	16399517	125191	p36.13	11	0	1	1	0	1	8	0	0	unknown	NO	none						SPEN	UNKNOWN	25743686
downsampling_chr19_15.9Mb	chr19	15850430	16734017	883587	p13.12;p13.11	26	0	1	0	16	4	2	2	2	gain	AMP	AMP			enhancer			KLF2	KNOWN	31015454|26728187
downsampling_chr8_101.5Mb	chr8	101487234	101761594	274360	q22.2;q22.3	8	0	1	1	3	2	1	0	0	gain	NO	AMP			enhancer		PABPC1		UNKNOWN	22565645
downsampling_chr8_103.9Mb	chr8	103909333	104261435	352102	q22.3	13	0	4	0	1	5	3	0	1	gain	NO	AMP			enhancer				UNKNOWN	22565645
downsampling_chr2_174.2Mb	chr2	174178581	175599288	1420707	q31.1	20	0	3	3	1	4	7	2	1	loss	NO	DEL				known fragile site		SP3	KNOWN
downsampling_chrX_44.8Mb	chrX	44788169	45194636	406467	p11.3	9	0	1	0	0	0	8	0	0	loss	NO	DEL					KDM6A	KDM6A	KNOWN	29045832|24429703|25288879
nonClustered_chr16_11.2Mb	chr16	11244130	13296740	2052610	p13.13;p13.12	38	1	4	5	8	8	7	4	3	gain	AMP	AMP	TNFRSF17		enhancer			TNFRSF17	NEW	31015454|27313079|14707116|24434212
nonClustered_chr11_108.6Mb	chr11	108585771	111457164	2871393	q22.3;q23.1	34	0	7	3	7	8	7	3	1	gain	AMP	AMP			enhancer			POU2AF1	NEW	17621271|16001433
nonClustered_chr12_6.5Mb	chr12	6492606	8058391	1565785	p13.31	19	0	3	1	6	3	2	4	0	gain	NO	AMP	LTBR					LTBR|LAG3	KNOWN	17692805
nonClustered_chr3_59.8Mb	chr3	59845316	61164982	1319666	p14.2	18	0	2	1	0	2	13	0	0	unknown	NO	none				known fragile site		FHIT	UNKNOWN	16313263|24434212
nonClustered_chr4_153.4Mb	chr4	153362608	153627902	265294	q31.3	17	0	0	0	10	4	2	2	0	gain	AMP	AMP			enhancer			FBXW7	NEW	22388891|29654271|31015454
nonClustered_chr1_203.2Mb	chr1	203183379	203686311	502932	q32.1	20	0	2	0	6	6	5	2	0	gain	AMP	AMP			enhancer			BTG2|FMOD	NEW	23446999|16728703
nonClustered_chr10_11.6Mb	chr10	11553389	11803495	250106	p14	13	1	0	1	5	3	0	3	1	gain	AMP	AMP			enhancer			ECHDC3	NEW
nonClustered_chr12_131.8Mb	chr12	131817357	133721204	1903847	q24.33	20	0	2	1	0	0	11	0	6	loss	DEL	DEL						PAGM5|POLE	NEW
nonClustered_chr15_30.9Mb	chr15	30924568	31745187	820619	q13.2;q13.3	17	0	0	0	3	12	1	0	1	gain	AMP	AMP			enhancer			KLF13	NEW
nonClustered_chr15_39.9Mb	chr15	39941158	40874882	933724	q14;q15.1	18	1	0	1	4	5	0	6	1	gain	AMP	AMP						BUB1B	NEW	25698537
nonClustered_chr2_70.2Mb	chr2	70188146	70654718	466572	p13.3	15	0	0	1	4	8	1	2	0	gain	AMP	AMP			enhancer			PCBP1	NEW
nonClustered_chr2_202Mb	chr2	201996375	202146368	149993	q33.1	9	0	0	0	1	6	1	2	0	gain	NO	AMP			enhancer			CASP8|CFLAR	NEW	28668761|25207815
nonClustered_chr3_52.6Mb	chr3	52608480	54136778	1528298	p21.1	27	0	2	1	10	6	5	2	2	gain	AMP	AMP	PRKCD		enhancer			PRKCD	NEW
nonClustered_chr3_176.7Mb	chr3	176746035	176883440	137405	q26.32	15	0	1	0	0	2	11	1	0	loss	DEL	DEL			enhancer			TBL1XR1	NEW
nonClustered_chr6_11.1Mb	chr6	11102046	11552032	449986	p24.2	12	0	1	0	3	6	0	0	2	gain	AMP	AMP			enhancer			NEDD9	NEW
nonClustered_chr7_7.9Mb	chr7	7919390	8071567	152177	p21.3	12	0	1	0	2	4	2	2	1	gain	AMP	AMP			enhancer			GLCCI1	NEW
nonClustered_chr8_95.5Mb	chr8	95476648	98785414	3308766	q22.1	30	0	4	0	2	8	8	6	2	gain	AMP	AMP			enhancer			MTDH	NEW	26683226
downsampling_chr1_160.2Mb	chr1	160247827	161094128	846301	q23.2;q23.3	21	0	3	1	5	8	2	2	0	gain	AMP	AMP			enhancer			CD48|SLAMF7	NEW
downsampling_chr12_27Mb	chr12	26954842	27159696	204854	p11.23	10	0	2	0	3	5	0	0	0	gain	NO	AMP			enhancer			ASUN	NEW
downsampling_chr12_31.6Mb	chr12	31567018	31758246	191228	p11.21	12	0	3	0	2	3	1	2	1	gain	NO	AMP			enhancer			DENND5B	NEW
downsampling_chr14_81.1Mb	chr14	81128841	81675699	546858	q31.1	15	0	1	1	0	3	8	1	1	loss	DEL	DEL						TSHR|CEP128	NEW
downsampling_chr15_63.7Mb	chr15	63698628	63797842	99214	q22.2;q22.31	10	0	0	0	2	2	0	5	1	gain	NO	AMP			enhancer			USP3|HERC1	NEW
downsampling_chr16_55.9Mb	chr16	55921943	57826051	1904108	q12.2;q13;q21	26	1	2	4	2	9	4	2	2	gain	NO	AMP			enhancer			HERPUD1	NEW
downsampling_chr2_54.3Mb	chr2	54332926	54756331	423405	p16.2	12	1	1	0	5	3	2	0	0	gain	NO	AMP			enhancer			SPTBN1	NEW
downsampling_chr2_111.7Mb	chr2	111729573	111921931	192358	q13	9	0	2	0	0	0	7	0	0	loss	NO	DEL				known fragile site		BCL2L11	NEW	19298592
downsampling_chr3_19.9Mb	chr3	19908260	21770000	1861740	p24.3	22	0	4	2	0	0	15	0	1	loss	NO	DEL						KAT2B	NEW
downsampling_chr5_156.1Mb	chr5	156109082	157156340	1047258	q33.3	22	0	1	0	10	8	2	2	0	gain	AMP	AMP	SOX30		enhancer			SOX30	NEW
downsampling_chr5_176.7Mb	chr5	176723920	179071986	2348066	q35.3	25	1	0	4	2	6	7	1	5	gain	AMP	AMP			enhancer			NSD1|FGFR4	NEW
downsampling_chr20_49.1Mb	chr20	49068847	49196252	127405	q13.13	12	1	7	0	1	2	1	0	0	loss	DEL	DEL			enhancer			PTPN1	NEW	31444325
downsampling_chr6_155Mb	chr6	155032883	155312049	279166	q25.2	9	1	0	1	0	0	5	1	1	loss	DEL	DEL		SCAF8				SCAF8	NEW
downsampling_chr7_24.5Mb	chr7	24548204	26251724	1703520	p15.3;p15.2	32	0	4	2	10	9	0	8	0	gain	AMP	AMP			enhancer			HNRNPA2B1	NEW
downsampling_chr5_56Mb	chr5	55998754	56155699	156945	q11.2	10	0	2	0	2	4	2	0	0	unknown	NO	none			enhancer			MAP3K1	UNKNOWN	29209042
downsampling_chr7_41.9Mb	chr7	41904971	42216936	311965	p14.1	11	0	1	1	5	1	1	4	0	gain	NO	AMP	GLI3					GLI3	NEW
downsampling_chr7_139.5Mb	chr7	139530285	139725587	195302	q34	10	1	1	0	4	3	0	1	0	gain	AMP	AMP			enhancer			TBXAS1|HIPK2	NEW
nonClustered_chr15_25.1Mb	chr15	25116803	25874976	758173	q11.2;q12	13	0	0	0	0	0	10	2	1	unknown	NO	none							UNKNOWN
nonClustered_chr1_237.7Mb	chr1	237702064	240762147	3060083	q43	27	0	3	3	1	3	11	3	5	unknown	NO	none							UNKNOWN	16616336
nonClustered_chr15_52.8Mb	chr15	52789977	52936523	146546	q21.2;q21.3	11	0	0	0	3	6	1	1	0	gain	AMP	AMP			enhancer				UNKNOWN
nonClustered_chr15_85.2Mb	chr15	85219758	86125991	906233	q25.3	12	1	0	0	3	5	2	1	2	gain	NO	AMP			enhancer				UNKNOWN
nonClustered_chr17_3.8Mb	chr17	3767127	3911250	144123	p13.2	11	0	0	0	1	6	1	3	0	gain	AMP	AMP			enhancer				UNKNOWN
nonClustered_chr17_39Mb	chr17	38977087	41571463	2594376	q21.2;q21.31	31	0	8	2	8	6	5	0	3	loss	DEL	AMP|DEL							UNKNOWN
nonClustered_chr17_73.4Mb	chr17	73423945	74733482	1309537	q25.1	33	0	5	0	7	8	6	7	2	gain	NO	AMP							UNKNOWN
nonClustered_chr19_21.3Mb	chr19	21272203	23936439	2664236	p12	20	0	4	1	0	2	6	4	4	unknown	NO	none							UNKNOWN
nonClustered_chr19_36.1Mb	chr19	36072478	38372960	2300482	q13.12;q13.13	24	1	2	2	1	3	9	2	5	unknown	NO	none					KMT2B		UNKNOWN
nonClustered_chr20_17.7Mb	chr20	17718933	18136892	417959	p12.1;p11.23	9	0	0	0	4	2	0	2	1	gain	NO	AMP			enhancer				UNKNOWN
nonClustered_chr3_80.2Mb	chr3	80183412	82204007	2020595	p12.2	17	0	2	3	1	2	11	0	2	unknown	NO	none							UNKNOWN
nonClustered_chr4_91Mb	chr4	91024513	95518747	4494234	q22.1;q22.2;q22.3	46	2	1	0	1	9	32	2	0	loss	DEL	DEL				known fragile site		CCSER1	UNKNOWN
nonClustered_chr5_112.5Mb	chr5	112493731	112812745	319014	q22.2	11	0	1	0	3	5	3	0	0	gain	DEL	AMP			enhancer				UNKNOWN
nonClustered_chr6_29.8Mb	chr6	29765983	33063580	3297597	p22.1;p21.33;p21.32	41	1	1	0	9	12	13	5	3	gain	AMP	AMP					ABCF1|LTB		UNKNOWN	27363682
nonClustered_chr6_66.3Mb	chr6	66260024	70066216	3806192	q12;q13	41	2	8	4	0	5	15	3	6	unknown	NO	AMP|DEL							UNKNOWN
nonClustered_chr8_2.2Mb	chr8	2185141	4125010	1939869	p23.3;p23.2	21	0	2	2	0	2	9	4	3	unknown	NO	none				potentially fragile		CSMD1	UNKNOWN
nonClustered_chrX_95.9Mb	chrX	95922610	96844438	921828	q21.33	33	1	0	1	0	2	29	0	0	loss	NO	DEL				potentially fragile		RPA4|DIAPH2|RBSG1	UNKNOWN
downsampling_chr10_112.1Mb	chr10	112051036	112178164	127128	q25.2	11	1	0	2	1	2	0	5	0	gain	NO	AMP			enhancer				UNKNOWN
downsampling_chr12_124.1Mb	chr12	124149366	124496129	346763	q24.31	10	0	0	1	1	3	1	4	0	gain	NO	AMP							UNKNOWN
downsampling_chr14_22Mb	chr14	21952612	23009196	1056584	q11.2	20	0	4	1	5	1	9	0	0	gain	AMP	AMP						TCR	UNKNOWN
downsampling_chr4_141.2Mb	chr4	141151649	141764420	612771	q31.1;q31.21	15	0	1	0	0	9	2	3	0	gain	AMP	AMP			enhancer				UNKNOWN
downsampling_chrX_7.1Mb	chrX	7074856	7712510	637654	p22.31	10	1	1	0	0	1	7	0	0	loss	NO	DEL							UNKNOWN
downsampling_chr11_78.1Mb	chr11	78081303	82983811	4902508	q14.1	52	0	5	6	6	8	15	4	8	gain	NO	AMP|DEL			enhancer				UNKNOWN	16616336
downsampling_chr7_69Mb	chr7	68954821	70107570	1152749	q11.22	19	0	1	2	0	3	12	1	1	loss	NO	DEL				known fragile site		AUTS2	UNKNOWN	24434212
