## Supplemental Table 5 for "Revealing the impact of recurrent and rare structural variants in multiple myeloma"

cytoband	chr	start	end	width	event	gistic.id	genes
10p14	chr10	11694351	11822399	128048	AMP	10p14_AMP_11694351_11822399	ECHDC3
10q25.2	chr10	112505561	112677799	172238	AMP	10q25.2_AMP_112505561_112677799	PDCD4|BBIP1|RBM20|LOC282997|MIR4680
11p15.4	chr11	1	21771799	21771798	AMP	11p15.4_AMP_1_21771799	hsa-mir-3159|hsa-mir-4299|hsa-mir-302e|hsa-mir-483|hsa-mir-675|hsa-mir-4298|hsa-mir-210|ADM|AP2A2|AMPD3|APBB1|RHOG|ARNTL|ART1|ASCL2|CALCA|CALCB|CARS|CCKBR|CD81|CD151|CDKN1C|TPP1|CNGA4|COPB1|CTSD|DRD4|DUSP8|EIF4G2|GTF2H1|HBB|HBBP1|HBD|HBE1|HBG1|HBG2|HPX|HRAS|IGF2|ILK|INS|IRF7|KCNC1|KCNJ11|KCNQ1|LDHA|LDHC|LMO1|LSP1|MUC2|MUC6|MYOD1|NAP1L4|NELL1|NUCB2|NUP98|SLC22A18|SLC22A18AS|PDE3B|PIK3C2A|POLR2L|PS…
11q13.1	chr11	65135901	65259649	123748	AMP	11q13.1_AMP_65135901_65259649	hsa-mir-612|FRMD8|SLC25A45|NEAT1|MIR612
11q13.2	chr11	66760971	66931899	170928	AMP	11q13.2_AMP_66760971_66931899	KDM2A|RHOD|SYT12
11q13.3	chr11	69402701	69435499	32798	AMP	11q13.3_AMP_69402701_69435499	CCND1
11q13.4	chr11	72815301	72957199	141898	AMP	11q13.4_AMP_72815301_72957199	P2RY2|FCHSD2
11q23.1	chr11	111206701	111329449	122748	AMP	11q23.1_AMP_111206701_111329449	POU2AF1|LOC100132078|MIR4491
11q23.3	chr11	120284726	120517099	232373	AMP	11q23.3_AMP_120284726_120517099	ARHGEF12
11q25	chr11	125256268	135006516	9750248	AMP	11q25_AMP_125256268_135006516	hsa-mir-3167|ACRV1|APLP2|CHEK1|ETS1|FLI1|STT3A|KCNJ1|KCNJ5|NFRKB|OPCML|ST3GAL4|SRPR|ST14|BARX2|EI24|FEZ1|ARHGAP32|ADAMTS8|IGSF9B|NCAPD3|ACAD8|B3GAT1|DCPS|ZBTB44|THYN1|DDX25|NTM|CDON|FOXRED1|PRDM10|PKNOX2|TP53AIP1|FAM118B|PUS3|JAM3|KIRREL3|RPUSD4|GLB1L2|VPS26B|GLB1L3|TIRAP|TMEM45B|PATE1|ADAMTS15|C11orf45|HYLS1|SPATA19|KIRREL3-AS3|LOC283174|LOC283177|PATE2|PATE4|FLJ39051|SNX19|LINC00167|LOC10012823…
12p13.32	chr12	4263601	4430799	167198	AMP	12p13.32_AMP_4263601_4430799	CCND2|C12orf5
12q24.31	chr12	123332301	123550999	218698	AMP	12q24.31_AMP_123332301_123550999	hsa-mir-4304|HIP1R|ABCB9|ARL6IP4|PITPNM2|OGFOD2|VPS37B|MIR4304
14q11.2	chr14	22607201	23031099	423898	AMP	14q11.2_AMP_22607201_23031099	DAD1
14q12	chr14	30886301	32022380	1136079	AMP	14q12_AMP_30886301_32022380	hsa-mir-624|COCH|GPR33|AP4S1|SCFD1|HECTD1|HEATR5A|STRN3|G2E3|C14orf126|MIR624|LOC100506071
14q23.3	chr14	65738401	65858166	119765	AMP	14q23.3_AMP_65738401_65858166	MIR4708
14q32.33	chr14	105849801	106851599	1001798	AMP	14q32.33_AMP_105849801_106851599	CRIP1|CRIP2|ELK2AP|ADAM6|MTA1|KIAA0125|PACS2|TMEM121|C14orf80|LINC00226|TEX22
14q32.33	chr14	105934401	107349540	1415139	AMP	14q32.33_AMP_105934401_107349540	CRIP1|CRIP2|ELK2AP|ADAM6|MTA1|KIAA0125|TMEM121|C14orf80|LINC00226|LINC00221
15q13.3	chr15	31533801	31646999	113198	AMP	15q13.3_AMP_31533801_31646999	KLF13
15q15.1	chr15	40321077	40820979	499902	AMP	15q15.1_AMP_40321077_40820979	BUB1B|IVD|PLCB2|SRP14|BAHD1|PAK6|DISP2|C15orf23|BMF|CHST14|C15orf52|EIF2AK4|C15orf56|PHGR1|LOC100131089|ANKRD63
15q21.3	chr15	52903101	53013949	110848	AMP	15q21.3_AMP_52903101_53013949	FAM214A
15q23	chr15	67474601	68821179	1346578	AMP	15q23_AMP_67474601_68821179	SMAD3|MAP2K5|PIAS1|FEM1B|ITGA11|CLN6|IQCH|AAGAB|CALML4|C15orf61|SKOR1|LOC100506686
15q24.2	chr15	75364734	75492599	127865	AMP	15q24.2_AMP_75364734_75492599	C15orf39
15q26.3	chr15	101069701	102272599	1202898	AMP	15q26.3_AMP_101069701_102272599	ALDH1A3|PCSK6|SNRPA1|CHSY1|LINS|SELS|LRRK1|TM2D3|TARSL2|ASB7|CERS3|LOC100507472
16p11.1	chr16	34648051	34797849	149798	AMP	16p11.1_AMP_34648051_34797849	LOC146481|LOC100130700
16p12.1	chr16	23360901	24821232	1460331	AMP	16p12.1_AMP_23360901_24821232	NDUFAB1|PLK1|PRKCB|RBBP6|SCNN1B|CACNG3|ERN2|GGA2|TNRC6A|UBFD1|CHP2|PALB2|DCTN5|COG7|EARS2
16p12.3	chr16	19993301	20092518	99217	AMP	16p12.3_AMP_19993301_20092518	GPR139
16p13.11	chr16	15404601	16008632	604031	AMP	16p13.11_AMP_15404601_16008632	hsa-mir-484|MYH11|KIAA0430|NDE1|C16orf45|FOPNL|MPV17L|MIR484
16p13.13	chr16	11975651	12088199	112548	AMP	16p13.13_AMP_11975651_12088199	TNFRSF17|GSPT1|SNX29
17p11.2	chr17	16808101	16923299	115198	AMP	17p11.2_AMP_16808101_16923299	TNFRSF13B
17p13.2	chr17	3599101	4109559	510458	AMP	17p13.2_AMP_3599101_4109559	ATP2A3|ITGAE|P2RX1|P2RX5|ZZEF1|ANKFY1|C17orf85|GSG2|CAMKK1|CYB5D2|P2RX5-TAX1BP3
17q21.31	chr17	43293201	43471299	178098	AMP	17q21.31_AMP_43293201_43471299	FMNL1|MAP3K14|C17orf46|ARHGAP27|LOC100133991
17q21.32	chr17	47028901	47706299	677398	AMP	17q21.32_AMP_47028901_47706299	GIP|GNGT2|NGFR|PHB|SPOP|IGF2BP1|NXPH3|ZNF652|ABI3|FLJ40194|B4GALNT2|PHOSPHO1
17q22	chr17	54796134	55749199	953065	AMP	17q22_AMP_54796134_55749199	TRIM25|COIL|AKAP1|DGKE|SCPEP1|MSI2|MTVR2|C17orf67|RNF126P1|MIR3614
17q23.1	chr17	57614851	58174399	559548	AMP	17q23.1_AMP_57614851_58174399	hsa-mir-21|CLTC|RPS6KB1|RNFT1|TUBD1|PTRH2|HEATR6|DHX40|VMP1|MIR21|LOC645638|TBC1D3P1-DHX40P1|MIR4737
18q23	chr18	50827421	78077248	27249827	AMP	18q23_AMP_50827421_78077248	hsa-mir-122|BCL2|CDH7|CYB5A|DCC|FECH|KDSR|GALR1|GRP|LMAN1|MBP|MC4R|NARS|NFATC1|SERPINB2|ATP8B1|SERPINB5|SERPINB8|SERPINB10|SERPINB13|PMAIP1|RAB27B|SERPINB3|SERPINB4|TCF4|ZNF236|SERPINB7|TNFRSF11A|MBD2|CTDP1|SOCS6|TXNL1|ONECUT2|VPS4B|ZNF516|TSHZ1|CD226|MALT1|TXNL4A|POLI|ADNP2|PHLPP1|NEDD4L|WDR7|PIGN|RTTN|KCNG2|SALL3|CDH20|CDH19|TIMM21|RAX|ST8SIA3|TMX3|ZCCHC2|ZNF532|ZNF407|CNDP2|KIAA1468|CCDC102B|R…
19p13.11	chr19	16354601	16461949	107348	AMP	19p13.11_AMP_16354601_16461949	KLF2
19p13.2	chr19	10335965	10429699	93734	AMP	19p13.2_AMP_10335965_10429699	hsa-mir-4322|ICAM1|ICAM4|ICAM5|S1PR2|MRPL4|FDX1L|RAVER1|ZGLP1|MIR4322
19p13.3	chr19	1953518	2078899	125381	AMP	19p13.3_AMP_1953518_2078899	CSNK1G2|MKNK2|BTBD2|MOB3A|CSNK1G2-AS1
1p36.33	chr1	1619901	1891599	271698	AMP	1p36.33_AMP_1619901_1891599	CDK11B|GNB1|MMP23A|SLC35E2|NADK|KIAA1751|CALML6|TMEM52|CDK11A|SLC35E2B
1q21.1	chr1	145086068	145411924	325856	AMP	1q21.1_AMP_145086068_145411924	SEC22B|NOTCH2NL|NBPF10
1q21.3	chr1	150515001	150566899	51898	AMP	1q21.3_AMP_150515001_150566899	hsa-mir-4257|MCL1|ADAMTSL4|MIR4257
1q22	chr1	156159026	156267899	108873	AMP	1q22_AMP_156159026_156267899	BGLAP|SLC25A44|PMF1|SMG5|PAQR6|TMEM79|C1orf85|PMF1-BGLAP
1q23.3	chr1	160611801	160794899	183098	AMP	1q23.3_AMP_160611801_160794899	CD48|LY9|SLAMF1|SLAMF7
1q24.2	chr1	167181534	167940179	758645	AMP	1q24.2_AMP_167181534_167940179	CD247|POU2F1|CREG1|MPZL1|BRP44|ADCY10|DCAF6|RCSD1
1q25.2	chr1	178195681	179274919	1079238	AMP	1q25.2_AMP_178195681_179274919	ABL2|SOAT1|ANGPTL1|RASAL2|FAM20B|RALGPS2|TOR3A|C1orf49|C1orf220|MIR4424
1q32.1	chr1	203215951	203346139	130188	AMP	1q32.1_AMP_203215951_203346139	FMOD|BTG2|LOC730227
1q44	chr1	247321901	249250621	1928720	AMP	1q44_AMP_247321901_249250621	hsa-mir-3124|ZNF124|TRIM58|OR1C1|OR2M4|OR2L2|OR2L1P|OR2T1|ZNF692|ZNF672|SH3BP5L|OR2G3|OR2G2|OR2C3|ZNF496|NLRP3|OR2M5|OR2M3|OR2T12|OR14C36|OR2T34|OR2T10|OR2T4|OR2T11|OR2B11|C1orf150|LOC148824|OR2T6|PGBD2|OR2L13|OR14A16|VN1R5|OR6F1|OR2W3|OR2T8|OR2T3|OR2T29|OR2M1P|OR11L1|OR2L8|OR2AK2|OR2L3|OR2M2|OR2T33|OR2M7|OR2G6|OR2T2|OR2T5|OR14I1|OR2T27|OR2T35|OR2W5|OR13G1|LOC646627|MIR3124|MIR3916
20q11.22	chr20	32435001	32582799	147798	AMP	20q11.22_AMP_32435001_32582799	RALY|CHMP4B
20q11.22	chr20	34068301	34287999	219698	AMP	20q11.22_AMP_34068301_34287999	SPAG4|CPNE1|NFS1|RBM12|CEP250|ERGIC3|FER1L4|ROMO1|C20orf173
20q13.12	chr20	45845001	45930699	85698	AMP	20q13.12_AMP_45845001_45930699	ZMYND8
20q13.33	chr20	61621201	62377949	756748	AMP	20q13.33_AMP_61621201_62377949	hsa-mir-4326|hsa-mir-124-3|CHRNA4|EEF1A2|KCNQ2|PTK6|SRMS|TNFRSF6B|ARFRP1|GMEB2|STMN3|RTEL1|YTHDF1|LIME1|ARFGAP1|SLC2A4RG|COL20A1|LOC63930|C20orf195|PPDPF|BIRC7|ZGPAT|PRIC285|BHLHE23|NKAIN4|ZBTB46|MIR124-3|HAR1A|HAR1B|LINC00029|LOC100144597|FLJ16779|MIR4326|MIR3196|RTEL1-TNFRSF6B
21q22.11	chr21	34448568	35162574	714006	AMP	21q22.11_AMP_34448568_35162574	TMEM50B|GART|IFNAR1|IFNAR2|IFNGR2|IL10RB|ITSN1|SON|CRYZL1|DONSON|DNAJC28|C21orf54|LOC100288432
21q22.3	chr21	44391701	45278999	887298	AMP	21q22.3_AMP_44391701_45278999	CBS|CRYAA|CSTB|PKNOX1|U2AF1|PDXK|RRP1|HSF2BP|RRP1B|LINC00313|SIK1|LINC00319|LOC284837
22q11.22	chr22	23008401	23519799	511398	AMP	22q11.22_AMP_23008401_23519799	hsa-mir-650|GNAZ|RAB36|RTDR1|MIR650|IGLL5
22q13.1	chr22	39338351	39570299	231948	AMP	22q13.1_AMP_39338351_39570299	APOBEC3B|CBX7|APOBEC3C|APOBEC3G|APOBEC3D|APOBEC3H|APOBEC3A|APOBEC3F
2p11.1	chr2	89077701	91957699	2879998	AMP	2p11.1_AMP_89077701_91957699	ANKRD36BP2|LOC654342|MIR4436A
2p13.3	chr2	70323451	70404299	80848	AMP	2p13.3_AMP_70323451_70404299	C2orf42|LOC100133985
2p14	chr2	64425901	64549599	123698	AMP	2p14_AMP_64425901_64549599	LINC00309
2p14	chr2	64850501	64893799	43298	AMP	2p14_AMP_64850501_64893799	SERTAD2
2q22.1	chr2	136281001	137546257	1265256	AMP	2q22.1_AMP_136281001_137546257	hsa-mir-128-1|DARS|LCT|MCM6|CXCR4|UBXN4|R3HDM1|ZRANB3|MIR128-1|LOC100507600
3p21.1	chr3	53078401	53144099	65698	AMP	3p21.1_AMP_53078401_53144099	SFMBT1|RFT1
3p21.31	chr3	46353568	46380149	26581	AMP	3p21.31_AMP_46353568_46380149	CCR2
3q12.2	chr3	96469501	101188199	4718698	AMP	3q12.2_AMP_96469501_101188199	COL8A1|CPOX|GPR15|TOMM70A|TFG|ST3GAL6|FILIP1L|ABI3BP|OR5K1|OR5H1|IMPG2|TMEM45A|TBC1D23|CLDND1|NIT2|SENP7|OR5H6|OR5H2|OR5AC2|ARL6|C3orf26|MINA|GPR128|DCBLD2|GABRR3|EPHA6|LNP1|OR5K2|OR5H14|OR5H15|OR5K3|OR5K4|TMEM30C|MIR548G|MIR3921
3q23	chr3	141003234	141168199	164965	AMP	3q23_AMP_141003234_141168199	ACPL2|ZBTB38
3q26.2	chr3	169617701	169712999	95298	AMP	3q26.2_AMP_169617701_169712999	SEC62|SAMD7|LOC100128164
4q31.21	chr4	141693801	141766699	72898	AMP	4q31.21_AMP_141693801_141766699	TBC1D9
4q31.3	chr4	153462001	153613099	151098	AMP	4q31.3_AMP_153462001_153613099	TMEM154
4q35.1	chr4	185194701	185248849	54148	AMP	4q35.1_AMP_185194701_185248849	LOC728175
5p15.33	chr5	1	181699	181698	AMP	5p15.33_AMP_1_181699	PLEKHG4B
5q11.2	chr5	55091651	55696599	604948	AMP	5q11.2_AMP_55091651_55696599	IL6ST|DDX4|ANKRD55|IL31RA
5q31.2	chr5	138867701	139264899	397198	AMP	5q31.2_AMP_138867701_139264899	UBE2D2|NRG2|CXXC5|PSD2
5q33.3	chr5	157023301	157090699	67398	AMP	5q33.3_AMP_157023301_157090699	SOX30
5q35.2	chr5	173179701	173273299	93598	AMP	5q35.2_AMP_173179701_173273299	CPEB4
5q35.3	chr5	176589301	177053699	464398	AMP	5q35.3_AMP_176589301_177053699	DBN1|F12|GRK6|SLC34A1|PDLIM7|RGS14|LMAN2|B4GALT7|PRELID1|DDX41|RAB24|FAM193B|TMED9|NSD1|DOK3|PRR7|MXD3|LOC202181|LOC340037|PFN3
6p21.33	chr6	30344379	30559999	215620	AMP	6p21.33_AMP_30344379_30559999	hsa-mir-877|ABCF1|GNL1|HLA-E|PRR3|MIR877
6p24.2	chr6	11350487	11536699	186212	AMP	6p24.2_AMP_11350487_11536699	NEDD9
6p24.3	chr6	7818601	8039899	221298	AMP	6p24.3_AMP_7818601_8039899	BMP6|MUTED|TXNDC5|PIP5K1P1|MUTED-TXNDC5|EEF1E1-MUTED
6q21	chr6	108995501	109078099	82598	AMP	6q21_AMP_108995501_109078099	FOXO3|LINC00222
7p15.2	chr7	26003001	26158099	155098	AMP	7p15.2_AMP_26003001_26158099	MIR148A
7p21.3	chr7	7912401	8070699	158298	AMP	7p21.3_AMP_7912401_8070699	GLCCI1|LOC729852
7q34	chr7	139514901	139633999	119098	AMP	7q34_AMP_139514901_139633999	TBXAS1
8q11.23	chr8	51851226	55389799	3538573	AMP	8q11.23_AMP_51851226_55389799	NPBWR1|OPRK1|TCEA1|RGS20|ST18|RB1CC1|LYPLA1|MRPL15|ATP6V1H|SOX17|PCMTD1|PXDNL|FAM150A
8q13.1	chr8	66838701	66983732	145031	AMP	8q13.1_AMP_66838701_66983732	DNAJC5B
8q22.1	chr8	98597301	98679599	82298	AMP	8q22.1_AMP_98597301_98679599	MTDH
8q24.13	chr8	126265101	126466399	201298	AMP	8q24.13_AMP_126265101_126466399	TRIB1|NSMCE2
8q24.21	chr8	128656601	128897099	240498	AMP	8q24.21_AMP_128656601_128897099	hsa-mir-1204|MYC|PVT1|MIR1204
8q24.21	chr8	129107501	129452799	345298	AMP	8q24.21_AMP_129107501_129452799	hsa-mir-1208|PVT1|MIR1208
8q24.22	chr8	132432134	132610012	177878	AMP	8q24.22_AMP_132432134_132610012	EFR3A
8q24.3	chr8	142099001	142191649	92648	AMP	8q24.3_AMP_142099001_142191649	DENND3
9p13.2	chr9	36603701	37769099	1165398	AMP	9p13.2_AMP_36603701_37769099	PAX5|GRHPR|MELK|ZBTB5|FRMPD1|FBXO10|POLR1E|ZCCHC7|RG9MTD3|TOMM5|LOC100506710|MIR4540|MIR4475|MIR4476
9q22.2	chr9	93634601	93838699	204098	AMP	9q22.2_AMP_93634601_93838699	SYK|LOC100129316
9q34.13	chr9	133709501	141213431	7503930	AMP	9q34.13_AMP_133709501_141213431	hsa-mir-602|hsa-mir-4292|hsa-mir-126|ABCA2|ABL1|ABO|C8G|CACNA1B|ENTPD2|CEL|CELP|COL5A1|DBH|SARDH|FCN1|FCN2|FUT7|RAPGEF1|GRIN1|LCN1|NOTCH1|PAEP|PTGDS|RALGDS|RPL7A|RXRA|SNAPC4|SURF1|SURF2|SURF4|MED22|SURF6|TRAF2|TSC1|TTF1|VAV2|BRD3|NUP214|LHX3|GFI1B|SSNA1|EDF1|CLIC3|GTF3C5|GTF3C4|MED27|ADAMTSL2|PPP1R26|SEC16A|LAMC3|TUBB4B|UBAC1|OLFM1|AGPAT2|POMT1|SDCCAG3|NOXA1|WDR5|C9orf9|ADAMTS13|C9orf7|SLC2A6|MAN…
