## Supplemental Table 6 for "Revealing the impact of recurrent and rare structural variants in multiple myeloma"

cytoband	chr	start	end	width	event	gistic.id	genes
10q24.32	chr10	103821801	104319199	497398	DEL	10q24.32_DEL_103821801_104319199	hsa-mir-146b|NFKB2|PITX3|PSD|GBF1|LDB1|NOLC1|ACTR1A|PPRC1|CUEDC2|FBXL15|HPS6|TMEM180|C10orf95|ELOVL3|MIR146B|LOC100505761
10q26.3	chr10	134886001	135197699	311698	DEL	10q26.3_DEL_134886001_135197699	hsa-mir-202|ADAM8|ECHS1|UTF1|TUBGCP2|VENTX|CALY|GPR123|KNDC1|PRAP1|ZNF511|C10orf125|MIR202|MIR3944
11p15.5	chr11	1	2154068	2154067	DEL	11p15.5_DEL_1_2154068	hsa-mir-675|hsa-mir-4298|hsa-mir-210|AP2A2|CD151|CTSD|DRD4|DUSP8|HRAS|IRF7|LSP1|MUC2|MUC6|POLR2L|PSMD13|RNH1|MRPL23|RPLP2|SCT|TALDO1|TSPAN4|TNNI2|TNNT3|RASSF7|IFITM1|BRSK2|IFITM3|DEAF1|IFITM2|PKP3|SIRT3|BET1L|CEND1|CDHR5|TOLLIP|PIDD|PNPLA2|PHRF1|SIGIRR|RIC8A|EPS8L2|CHID1|SLC25A22|ATHL1|PTDSS2|MOB2|SYT8|ODF3|LRRC56|LOC143666|SCGB1C1|NLRP6|NS3BP|LOC255512|C11orf35|H19|EFCAB4A|TMEM80|ANO9|LOC338651|…
11q22.2	chr11	101454501	102714659	1260158	DEL	11q22.2_DEL_101454501_102714659	BIRC2|BIRC3|MMP1|MMP3|MMP7|MMP8|MMP10|MMP20|YAP1|KIAA1377|MMP27|C11orf70|TMEM123|ANGPTL5|LOC100288077
12p13.1	chr12	12790223	12919499	129276	DEL	12p13.1_DEL_12790223_12919499	hsa-mir-613|CDKN1B|GPR19|MIR613
12p13.33	chr12	1	2047470	2047469	DEL	12p13.33_DEL_1_2047470	NINJ2|RAD52|KDM5A|SLC6A12|SLC6A13|ERC1|WNK1|ADIPOR2|WNT5B|CCDC77|CACNA2D4|FBXL14|B4GALNT3|IQSEC3|LOC574538|LRTM2|FAM138D|LOC100271702|LOC100288778|LOC100292680|MIR3649
12q23.3	chr12	74932601	107721279	32788678	DEL	12q23.3_DEL_74932601_107721279	hsa-mir-1827|hsa-mir-4303|hsa-mir-135a-2|hsa-mir-1251|hsa-mir-331|hsa-mir-492|hsa-mir-618|hsa-mir-617|hsa-mir-1252|APAF1|ARL1|ASCL1|ATP2B1|BTG1|CRY1|CSRP2|DCN|EPYC|DUSP6|ELK3|HAL|IGF1|KCNC2|LTA4H|LUM|KITLG|MYBPC1|MYF5|MYF6|PPP1R12A|NAP1L1|NFYB|NTS|PAH|PAWR|CDK17|SLC25A3|PMCH|RFX4|SNRPF|SYT1|TDG|TMPO|NR2C1|HSP90B1|TXNRD1|UBE2N|ALX1|EEA1|PPFIA2|GALNT4|CRADD|LIN7A|SOCS2|RASSF9|NUAK1|NR1H4|PLXNC1|CKA…
12q24.33	chr12	133136934	133277299	140365	DEL	12q24.33_DEL_133136934_133277299	POLE|P2RX2|LOC100507055
13q12.11	chr13	20228751	20544299	315548	DEL	13q12.11_DEL_20228751_20544299	ZMYM5|PSPC1
13q14.2	chr13	48832201	49093299	261098	DEL	13q14.2_DEL_48832201_49093299	RB1|LPAR6
13q34	chr13	114617668	115008299	390631	DEL	13q34_DEL_114617668_115008299	RASA3
14q23.3	chr14	66962901	67656424	693523	DEL	14q23.3_DEL_66962901_67656424	GPHN
14q31.1	chr14	73360101	86000999	12640898	DEL	14q31.1_DEL_73360101_86000999	hsa-mir-1260|ACYP1|ENTPD5|DIO2|DLST|ESRRB|FOS|GSTZ1|GTF2A1|LTBP2|ALDH6A1|PGF|PSEN1|ABCD4|SEL1L|TGFB3|TSHR|NUMB|ALKBH1|EIF2B2|PNMA1|NRXN3|SPTLC2|KIAA0317|BATF|NPC2|AHSA1|ACOT2|TMED10|C14orf1|VASH1|SNW1|TTLL5|ANGEL1|DCAF4|MLH3|POMT2|COQ6|FCF1|ZFYVE1|VRTN|FLVCR2|C14orf118|YLPM1|ADCK1|TMEM63C|ZNF410|NGB|RBM25|C14orf133|IRF2BPL|ZC2HC1C|C14orf169|C14orf45|SLIRP|DNAL1|RPS6KL1|STON2|KIAA1737|PAPLN|C14orf…
14q32.33	chr14	105920201	106986499	1066298	DEL	14q32.33_DEL_105920201_106986499	CRIP1|CRIP2|ELK2AP|ADAM6|KIAA0125|TMEM121|C14orf80|LINC00226|LINC00221
16p11.2	chr16	31948501	34611199	2662698	DEL	16p11.2_DEL_31948501_34611199	hsa-mir-1826|TP53TG3|SLC6A10P|LOC390705|HERC2P4|UBE2MP1|LINC00273|TP53TG3C|LOC729264|TP53TG3B
16p13.3	chr16	2937161	3144799	207638	DEL	16p13.3_DEL_2937161_3144799	CLDN6|CLDN9|PKMYT1|IL32|TNFRSF12A|HCFC1R1|MMP25|THOC6|KREMEN2|FLYWCH1|ZSCAN10|PAQR4|CCDC64B|LINC00514
16q12.1	chr16	50402501	51176199	773698	DEL	16q12.1_DEL_50402501_51176199	hsa-mir-3181|CYLD|NOD2|NKD1|SNX20
16q23.1	chr16	78122001	79632799	1510798	DEL	16q23.1_DEL_78122001_79632799	WWOX
16q24.3	chr16	89921751	90018343	96592	DEL	16q24.3_DEL_89921751_90018343	MC1R|TUBB3|TCF25
17p13.1	chr17	7439601	7609359	169758	DEL	17p13.1_DEL_7439601_7609359	ATP1B2|CD68|EIF4A1|SHBG|SOX15|TP53|TNFSF13|TNFSF12|FXR2|MPDU1|SENP3|SNORA67|WRAP53|SAT2|TNFSF12-TNFSF13|SNORA48|SNORD10|SENP3-EIF4A1
17q11.2	chr17	29325201	29734499	409298	DEL	17q11.2_DEL_29325201_29734499	EVI2A|EVI2B|NF1|OMG|MIR4733
17q21.2	chr17	39737718	39963149	225431	DEL	17q21.2_DEL_39737718_39963149	GAST|JUP|KRT14|KRT16|KRT17|HAP1|EIF1|KRT42P
17q25.3	chr17	80590781	81195210	604429	DEL	17q25.3_DEL_80590781_81195210	TBCD|RAB40B|FN3K|FN3KRP|ZNF750|B3GNTL1|METRNL|FLJ43681
18q12.2	chr18	34380872	35241999	861127	DEL	18q12.2_DEL_34380872_35241999	hsa-mir-4318|CELF4|KIAA1328|MIR4318
1p12	chr1	118044601	118412099	367498	DEL	1p12_DEL_118044601_118412099	FAM46C
1p22.1	chr1	92849301	93621639	772338	DEL	1p22.1_DEL_92849301_93621639	GFI1|SNORD21|RPL5|EVI5|MTF2|SNORA66|FAM69A
1p31.1	chr1	70904779	74501017	3596238	DEL	1p31.1_DEL_70904779_74501017	hsa-mir-186|PTGER3|ZRANB2|NEGR1|MIR186|ZRANB2-AS1|NEGR1-IT1|ZRANB2-AS2
1p31.1	chr1	77093179	87802899	10709720	DEL	1p31.1_DEL_77093179_87802899	CLCA1|CTBS|GNG5|CYR61|PRKACB|PTGFR|FUBP1|BCL10|SEP15|CLCA3P|CLCA2|HS2ST1|PIGK|IFI44|IFI44L|DNAJB4|CLCA4|USP33|LPHN2|LPAR3|DDAH1|ZZZ3|AK5|SH3GLB1|ZNHIT6|GIPC2|MCOLN3|ODF2L|DNASE2B|ELTD1|TTLL7|RPF1|ST6GALNAC5|SYDE2|NEXN|SSX2IP|WDR63|SAMD13|C1orf52|MGC27382|MCOLN2|COL24A1|LOC339524|FAM73A|UOX|C1orf180|LOC646626|MIR4423
1p32.3	chr1	50649301	51575299	925998	DEL	1p32.3_DEL_50649301_51575299	CDKN2C|FAF1|DMRTA2
1p35.2	chr1	29641601	32373026	2731425	DEL	1p35.2_DEL_29641601_32373026	hsa-mir-4254|BAI2|COL16A1|FABP3|HCRTR1|MATN1|LAPTM5|SNRNP40|SDC3|PUM1|PRO0611|ZCCHC17|TINAGL1|NKAIN1|SPOCD1|LOC149086|LOC284551|SERINC2|PEF1|SNORD85|SNORD103A|SNORD103B|LOC100129196|MIR4254|MIR4420
1p36.33	chr1	1	1739899	1739898	DEL	1p36.33_DEL_1_1739899	hsa-mir-429|hsa-mir-1302-2|CDK11B|DVL1|SCNN1D|TNFRSF4|MMP23B|MMP23A|TNFRSF18|ISG15|SLC35E2|NOC2L|OR4F3|SSU72|SDF4|MXRA8|CPSF3L|C1orf159|AURKAIP1|MRPL20|ATAD3A|HES4|VWA1|NADK|OR4F5|LINC00115|GLTPD1|OR4F16|CCNL2|TAS1R3|ATAD3B|PLEKHN1|C1orf170|ACAP3|UBE2J2|PUSL1|B3GALT6|MIB2|SAMD11|LOC148413|ATAD3C|LOC254099|TTLL10|FAM41C|KLHL17|TMEM240|AGRN|FAM132A|RNF223|MIR200A|MIR200B|ANKRD65|MIR429|FAM138F|LOC6…
20p13	chr20	3384651	3912199	527548	DEL	20p13_DEL_3384651_3912199	hsa-mir-103-2-as|CDC25B|CENPB|SIGLEC1|ATRN|SPEF1|C20orf27|C20orf29|MAVS|GFRA4|PANK2|ADAM33|HSPA12B|MIR103A2|MIR103B2
20q13.12	chr20	40241801	46137499	5895698	DEL	20q13.12_DEL_40241801_46137499	ADA|CD40|EYA2|HNF4A|KCNS1|MMP9|MYBL2|PI3|PLTP|CTSA|SDC4|SEMG1|SEMG2|SRSF6|SLPI|STK4|TNNC2|YWHAB|MKRN7P|MATN4|WISP2|ACOT8|SGK2|WFDC2|SPINT3|TOMM34|SERINC3|UBE2C|PTPRT|PKIG|RBPJL|ZMYND8|L3MBTL1|TP53TG5|SLC35C2|IFT52|C20orf111|PIGT|ZNF334|DBNDD2|SPINLW1|JPH2|SLC12A5|NCOA5|KCNK15|ELMO2|ZNF335|PCIF1|CDH22|SLC13A3|GDAP1L1|LOC79015|TTPAL|PABPC1L|SLC2A10|TOX2|SYS1|WFDC8|SNX21|ZSWIM1|TP53RK|DNTTIP1|FITM2|…
20q13.13	chr20	48928401	49624449	696048	DEL	20q13.13_DEL_48928401_49624449	hsa-mir-1302-5|PTPN1|DPM1|ADNP|MOCS3|BCAS4|PARD6B|FAM65C|MIR645
20q13.33	chr20	62549461	63025520	476059	DEL	20q13.33_DEL_62549461_63025520	hsa-mir-647|NPBWR2|MYT1|OPRL1|TCEA2|RGS19|PRPF6|SOX18|UCKL1|PCMTD2|ZNF512B|SAMD10|LINC00266-1|C20orf201|LINC00176|MIR647|UCKL1-AS1|MIR941-1|MIR941-4|MIR941-2|MIR941-3|MIR1914
21q22.3	chr21	47859901	48129895	269994	DEL	21q22.3_DEL_47859901_48129895	PRMT2|S100B|DIP2A
22q11.21	chr22	20040651	20780999	740348	DEL	22q11.21_DEL_20040651_20780999	hsa-mir-1286|hsa-mir-1306|RANBP1|ZNF74|TRMT2A|ZDHHC8|DGCR8|RTN4R|DGCR6L|RIMBP3|LOC150197|LOC284865|LOC388849|TMEM191B|PI4KAP1|LOC729444|MIR1286|MIR1306|MIR3618
22q11.22	chr22	22453701	22838999	385298	DEL	22q11.22_DEL_22453701_22838999	VPREB1|LOC96610
22q12.1	chr22	28197430	30485999	2288569	DEL	22q12.1_DEL_28197430_30485999	hsa-mir-3199-2|AP1B1|EWSR1|NEFH|NF2|RFPL1|XBP1|NIPSNAP1|THOC5|MTMR3|RASL10A|GAS2L1|RFPL1-AS1|CHEK2|TTC28|PITPNB|C22orf31|RHBDD3|UQCR10|ZMAT5|KREMEN1|ZNRF3|ASCC2|EMID1|HSCB|CCDC117|CABP7|TTC28-AS1|SNORD125|MIR3199-2|MIR3199-1|MIR3653
22q13.33	chr22	50590301	50900749	310448	DEL	22q13.33_DEL_50590301_50900749	MAPK11|MAPK12|PPP6R2|PLXNB2|PANX2|TRABD|SELO|HDAC10|TUBGCP6|FAM116B
2p23.3	chr2	25386201	25967799	581598	DEL	2p23.3_DEL_25386201_25967799	hsa-mir-1301|DNMT3A|DTNB|MIR1301
2q31.1	chr2	176861934	177134971	273037	DEL	2q31.1_DEL_176861934_177134971	hsa-mir-10b|HOXD1|HOXD3|HOXD4|HOXD8|HOXD9|HOXD10|HOXD11|HOXD12|HOXD13|EVX2|LOC401022|MIR10B|LOC100506783
2q37.1	chr2	231073701	231558299	484598	DEL	2q37.1_DEL_231073701_231558299	SP100|SP140|SP140L
2q37.3	chr2	239841101	243199373	3358272	DEL	2q37.3_DEL_239841101_243199373	hsa-mir-3133|hsa-mir-149|hsa-mir-4269|AGXT|KIF1A|BOK|DTYMK|GPC1|GPR35|HDLBP|NDUFA10|SEPT2|PDCD1|PPP1R7|HDAC4|FARP2|STK25|CAPN10|PASK|ATG4B|SNED1|ANO7|THAP4|ANKMY1|RNPEPL1|GAL3ST2|C2orf54|ING5|MGC16025|NEU4|MTERFD2|OTOS|MYEOV2|OR6B3|LOC150935|LOC200772|CXXC11|DUSP28|AQP12A|OR6B2|MIR149|PRR21|AQP12B|D2HGDH|LOC728323|PP14571|BOK-AS1|MIR4269|MIR2467|MIR4440|MIR4786|MIR4441
3q26.32	chr3	171576201	198022430	26446229	DEL	3q26.32_DEL_171576201_198022430	hsa-mir-922|hsa-mir-570|hsa-mir-3137|hsa-mir-944|hsa-mir-28|hsa-mir-1248|hsa-mir-1224|ACTL6A|AHSG|APOD|BCL6|BDH1|AP2M1|CLCN2|CPN2|CRYGS|DGKG|DLG1|DVL3|ECT2|EHHADH|EIF4A2|EIF4G1|EPHB3|ETV5|FGF12|GHSR|GP5|HRG|HES1|IL1RAP|KNG1|LPP|MFI2|MUC4|NDUFB5|OPA1|PAK2|PCYT1A|PIK3CA|POLR2H|PPP1R2|MASP1|PSMD2|RFC4|SNORA63|RPL35A|TRA2B|ST6GAL1|SOX2|SST|TFRC|THPO|FXR1|TP63|CHRD|TNFSF10|EIF2B5|USP13|CLDN1|MAP3K13|A…
4p16.3	chr4	905801	1090924	185123	DEL	4p16.3_DEL_905801_1090924	DGKQ|IDUA|SLC26A1|FGFRL1|TMEM175
4q22.1	chr4	90871176	93231382	2360206	DEL	4q22.1_DEL_90871176_93231382	FAM190A
5q21.1	chr5	83669601	133297884	49628283	DEL	5q21.1_DEL_83669601_133297884	hsa-mir-1289-2|hsa-mir-1244-2|hsa-mir-548f-3|hsa-mir-548p|hsa-mir-583|hsa-mir-2277|hsa-mir-9-2|hsa-mir-4280|APC|ALDH7A1|CAMK4|CAST|CCNH|CDO1|CETN3|CHD1|AP3S1|COX7C|CSF2|CSNK1G3|DMXL1|EFNA5|FBN2|FER|GDF9|GLRX|HINT1|HSD17B4|HSPA4|IL3|IL4|IL5|IL13|IRF1|KCNN2|LMNB1|LNPEP|LOX|MAN2A1|MCC|MEF2C|PAM|PCSK1|PGGT1B|PPIC|RASA1|SLC12A2|SLC22A4|SLC22A5|SNX2|SRP19|NR2F1|ST8SIA4|REEP5|PDLIM4|P4HA2|ATG12|NREP|RAB…
6q14.3	chr6	87800568	88111649	311081	DEL	6q14.3_DEL_87800568_88111649	ZNF292|C6orf162|C6orf164|C6orf163|GJB7
6q25.2	chr6	154826045	155417699	591654	DEL	6q25.2_DEL_154826045_155417699	hsa-mir-1273c|SCAF8
6q27	chr6	158362101	171115067	12752966	DEL	6q27_DEL_158362101_171115067	hsa-mir-1913|ACAT2|CCR6|GPR31|IGF2R|KIF25|LPA|MAS1|MAP3K4|MLLT4|PARK2|PDCD2|PLG|PSMB1|RPS6KA2|SLC22A1|SLC22A3|SLC22A2|SOD2|T|TBP|TCP1|TCP10|TCTE3|DYNLT1|THBS2|EZR|RNASET2|SYNJ2|QKI|WTAP|PDE10A|FGFR1OP|C6orf123|DLL1|MRPL18|BRP44L|UNC93A|PHF10|C6orf70|AGPAT4|TULP4|TMEM181|SMOC2|FRMD1|AGPAT4-IT1|C6orf208|LPAL2|RSPH3|TTLL2|FAM120B|FNDC1|SERAC1|LINC00473|SYTL3|SFT2D1|TAGAP|PACRG|PNLDC1|LOC154449|DACT2…
7p22.3	chr7	1	2947486	2947485	DEL	7p22.3_DEL_1_2947486	hsa-mir-339|GNA12|GPER|LFNG|NUDT1|PDGFA|PRKAR1B|MAFK|MAD1L1|EIF3B|ADAP1|IQCE|SUN1|INTS1|SNX8|FTSJ2|GET4|CYP2W1|HEATR2|CHST12|FAM20C|MICALL2|TTYH3|PSMG3|C7orf50|ZFAND2A|COX19|KIAA1908|GPR146|AMZ1|TMEM184A|BRAT1|TFAMP1|UNCX|ELFN1|FLJ44511|LOC442497|MIR339|LOC100288524|MIR4648|MIR4655
7q36.3	chr7	154685721	159138663	4452942	DEL	7q36.3_DEL_154685721_159138663	hsa-mir-595|hsa-mir-153-2|EN2|MNX1|HTR5A|INSIG1|PTPRN2|SHH|VIPR2|UBE3C|DNAJB6|PAXIP1|NCAPG2|WDR60|ESYT2|LMBR1|LINC00244|NOM1|C7orf13|RNF32|LOC154822|RBM33|LOC202781|CNPY1|LOC285889|MIR153-2|LOC645249|MIR595|LOC100128264|LOC100132707|LOC100506585
8p21.3	chr8	20845501	22030199	1184698	DEL	8p21.3_DEL_20845501_22030199	EPB49|GFRA2|SFTPC|FGF17|DOK2|NPM2|XPO7|HR|FAM160B2|NUDT18|REEP4|LGI3
8p23.3	chr8	1	1249399	1249398	DEL	8p23.3_DEL_1_1249399	FBXO25|C8orf42|ERICH1|ZNF596|OR4F21|RPL23AP53
8q24.13	chr8	126089201	128026499	1937298	DEL	8q24.13_DEL_126089201_128026499	TRIB1|FAM84B|NSMCE2|LOC100130231
8q24.21	chr8	128488801	130231599	1742798	DEL	8q24.21_DEL_128488801_130231599	hsa-mir-1208|hsa-mir-1207|hsa-mir-1205|hsa-mir-1204|MYC|PVT1|MIR1205|MIR1206|MIR1207|MIR1204|MIR1208
8q24.3	chr8	142236881	146364022	4127141	DEL	8q24.3_DEL_142236881_146364022	hsa-mir-1234|hsa-mir-939|hsa-mir-661|hsa-mir-937|hsa-mir-1302-7|BAI1|CYC1|CYP11B1|CYP11B2|EEF1D|GLI4|GML|GPR20|GPT|GRINA|HSF1|LY6E|LY6H|TONSL|PLEC|RPL8|TSTA3|ZNF7|ZNF16|PSCA|LY6D|JRK|DGAT1|GPAA1|FOXH1|RECQL4|LRRC14|ZNF623|PTP4A3|PUF60|ZC3H3|ARC|BOP1|SCRIB|FBXL6|OPLAH|COMMD5|CPSF1|CYHR1|VPS28|FAM203A|C8orf55|EXOSC4|LY6K|SLC39A4|SLURP1|ZNF250|PYCRL|C8orf33|LYNX1|C8orf51|GPR172A|GSDMD|ZNF696|ARHGAP3…
9p21.3	chr9	21865051	22448199	583148	DEL	9p21.3_DEL_21865051_22448199	CDKN2A|CDKN2B|C9orf53|CDKN2B-AS1
9q34.3	chr9	139384301	140450599	1066298	DEL	9q34.3_DEL_139384301_140450599	hsa-mir-4292|hsa-mir-126|ABCA2|C8G|ENTPD2|FUT7|GRIN1|NOTCH1|PTGDS|TRAF2|SSNA1|EDF1|CLIC3|TUBB4B|AGPAT2|NOXA1|MAN1B1|COBRA1|NELF|NDOR1|PHPT1|ANAPC2|DPP7|EGFL7|FBXW5|C9orf167|EXD3|C9orf86|NPDC1|MRPL41|KIAA1984|SNHG7|TMEM141|SAPCD2|UAP1L1|TMEM203|LCN8|FAM69B|SLC34A3|MAMDC4|LCN6|LCN12|C9orf142|TPRN|PNPLA7|C9orf169|ENTPD8|LCN15|C9orf172|LRRC26|LCNL1|C9orf139|FAM166A|MIR126|LCN10|C9orf173|NRARP|RNF224|…
