## Supplemental Table 7 for "Revealing the impact of recurrent and rare structural variants in multiple myeloma"

	gene	chr	start	end	gene_size	deletions_in_gene_body	COSMIC	fragile	replication_time
1	PTPRD	chr9	8314245	10612723	2298478	34	TSG	potentially fragile	-0.919262
2	DIAPH2	chrX	95939661	96855597	915936	28	NO	potentially fragile	-0.875815
3	CCSER1	chr4	91048683	92523370	1474687	25	NO	known fragile site	-0.754501
4	abParts	chr14	105994255	107283085	1288830	22	NO	NA	0.740249
5	DKFZp686O16217	chr14	106053224	106330846	277622	22	NO	NA	0.4916305
6	IGH@	chr14	106053224	106330469	277245	20	NO	NA	0.4916305
7	IGHE	chr14	106066277	106330469	264192	20	NO	NA	0.491569
8	IGHG1	chr14	106202679	106330469	127790	19	NO	NA	0.490868
9	Ig kappa	chr2	89156708	89165653	8945	15	NO	known fragile site	0.565178
10	CADM2	chr3	85008132	86123579	1115447	14	NO	potentially fragile	-0.735297
11	CNTN5	chr11	98891705	100229616	1337911	14	NO	potentially fragile	-1.07852
12	RB1	chr13	48877882	49056026	178144	14	TSG	NA	0.597397
13	IMMP2L	chr7	110303105	111202573	899468	13	NO	known fragile site	-0.934325
14	TRAF3	chr14	103243815	103377837	134022	13	TSG	NA	1.05853
15	FHIT	chr3	59735035	61237133	1502098	12	TSG	known fragile site	-0.822924
16	NSMCE2	chr8	126104082	126379367	275285	12	NO	known fragile site	0.801419
17	WWOX	chr16	78133326	79246564	1113238	12	NO	potentially fragile	-0.862476
18	TBL1XR1	chr3	176738541	176915048	176507	11	TSG	NA	0.621278
19	AUTS2	chr7	69063904	70257885	1193981	10	NO	known fragile site	0.274068
20	CTNNA2	chr2	79412356	80875988	1463632	10	NO	potentially fragile	-0.756488
21	PDE4D	chr5	58264865	59783925	1519060	10	NO	known fragile site	-0.250059
22	FAF1	chr1	50906934	51425936	519002	9	NO	NA	0.55223
23	LRRC4C	chr11	40135750	41481186	1345436	9	NO	potentially fragile	-0.863524
24	SP140	chr2	231090444	231223847	133403	9	TSG	NA	0.7516675
25	DKFZp667J0810	chr22	22786692	23248968	462276	8	NO	NA	0.982981
26	EYS	chr6	64429875	66417118	1987243	8	NO	potentially fragile	-0.874753
27	MTAP	chr9	21802634	22029593	226959	8	NO	known fragile site	0.187287
28	CSMD1	chr8	2792874	4852328	2059454	7	NO	potentially fragile	-0.97284
29	CTNNA3	chr10	67679724	69455949	1776225	7	NO	known fragile site	-1.07959
30	KDM6A	chrX	44732422	44971845	239423	7	TSG	NA	-0.833449
31	KIAA0125	chr14	106355979	106388530	32551	7	NO	NA	0.569506
32	MAX	chr14	65472818	65569262	96444	7	TSG	known fragile site	0.917344
33	NRG3	chr10	83635069	84746935	1111866	7	NO	potentially fragile	-0.9625705
34	SOX5	chr12	23685230	24715383	1030153	7	NO	potentially fragile	-0.9753825
35	WHSC1	chr4	1873122	1983934	110812	7	NO	NA	0.9485955
36	ACOXL	chr2	111490149	111875799	385650	6	NO	known fragile site	0.378664
37	AK093552	chr14	22849082	22951948	102866	6	NO	NA	0.799852
38	ANKS1B	chr12	99128568	100378432	1249864	6	NO	potentially fragile	-0.6966665
39	AV4S1	chr14	22670486	22981890	311404	6	NO	NA	0.890181
40	BCL2L11	chr2	111878490	111926022	47532	6	NO	known fragile site	0.252335
41	CDC42BPB	chr14	103398715	103523742	125027	6	NO	NA	1.074085
42	CEP128	chr14	80943325	81408045	464720	6	NO	NA	-0.911702
43	DMD	chrX	31137344	33357726	2220382	6	NO	potentially fragile	-0.986578
44	hADV29S1	chr14	22631190	23000088	368898	6	NO	NA	0.889836
45	hADV36S1	chr14	22694611	23016719	322108	6	NO	NA	0.82271
46	hADV38S2	chr14	22748987	22962976	213989	6	NO	NA	0.890122
47	IGLL5	chr22	23229959	23238013	8054	6	NO	NA	0.7956265
48	LINC00907	chr18	39766632	40271389	504757	6	NO	potentially fragile	-0.964184
49	LRP1B	chr2	140988995	142889270	1900275	6	TSG	potentially fragile	-0.862828
50	MACROD2	chr20	13976145	16033841	2057696	6	NO	potentially fragile	-0.607193
51	PCDH9	chr13	66876965	67804468	927503	6	NO	known fragile site	-0.784545
52	SDK1	chr7	3341079	4308631	967552	6	NO	known fragile site	-1.054875
53	T-Cell Receptor V-alpha region	chr14	22409325	22947923	538598	6	NO	NA	0.861414
54	TCR-alpha	chr14	22591337	22989456	398119	6	NO	NA	0.8959985
55	TCRA	chr14	22293662	23019608	725946	6	NO	NA	0.7789375
56	TRA	chr14	22458652	23016719	558067	6	NO	NA	0.7983035
57	TRA@	chr14	22615959	23016719	400760	6	NO	NA	0.889304
58	TRAC	chr14	22466122	23016719	550597	6	NO	NA	0.819339
59	TRD	chr14	22465824	23016719	550895	6	NO	NA	0.819339
60	ARHGAP15	chr2	143886898	144525921	639023	5	NO	NA	0.304441
61	BPTF	chr17	65821779	65980494	158715	5	NO	NA	1.09138
62	CDK5RAP2	chr9	123151146	123342448	191302	5	NO	NA	0.984539
63	GPHN	chr14	66974124	67648525	674401	5	NO	known fragile site	0.1050888
64	NAALADL2	chr3	174577110	175523428	946318	5	NO	potentially fragile	-0.499807
65	SETD5	chr3	9439402	9519838	80436	5	NO	NA	0.701192
66	UBE3A	chr15	25582395	25684175	101780	5	NO	NA	-1.28335
67	ATP2B4	chr1	203595914	203713209	117295	4	NO	NA	1.13084
68	BC031255	chr3	82035288	82512826	477538	4	NO	NA	-0.936421
69	BC073807	chr3	162442526	162949936	507410	4	NO	potentially fragile	-0.8051815
70	BLOC1S5-TXNDC5	chr6	7881482	8064647	183165	4	NO	NA	0.568996
71	CDH12	chr5	21750972	22853731	1102759	4	NO	known fragile site	-0.78546
72	CDKN2B-AS1	chr9	21994789	22121093	126304	4	NO	known fragile site	-0.022684
73	COL23A1	chr5	177664616	178017556	352940	4	NO	known fragile site	0.0355278
74	DHRSX	chrX	2137554	2419015	281461	4	NO	NA	0.161946
75	DHRSX	chrY	2087554	2369015	281461	4	NO	NA	0.131587
76	GPC6	chr13	93879077	95060273	1181196	4	NO	potentially fragile	-1.00604
77	GRIK2	chr6	101846860	102517958	671098	4	NO	potentially fragile	-0.857564
78	GRM7	chr3	6902801	7783218	880417	4	NO	potentially fragile	-0.969428
79	GUSBP1	chr5	21341941	21544886	202945	4	NO	known fragile site	-0.7035775
80	HLA-J	chr6	29857104	29977733	120629	4	NO	known fragile site	0.9611545
81	NCAM2	chr21	22370632	22912517	541885	4	NO	potentially fragile	-0.8047515
82	NCOA2	chr8	71024266	71316020	291754	4	NO	known fragile site	0.44131
83	NCOR2	chr12	124808956	125052010	243054	4	TSG	known fragile site	0.954721
84	NEGR1	chr1	71868624	72748405	879781	4	NO	potentially fragile	-0.845236
85	NLGN1	chr3	173116243	174001116	884873	4	NO	potentially fragile	-0.9559285
86	NPAS3	chr14	33408458	34273382	864924	4	NO	potentially fragile	-1.04996
87	PDGFRA	chr4	54243819	55164412	920593	4	NO	known fragile site	-0.1317815
88	PEAK1	chr15	77400497	77712446	311949	4	NO	NA	0.8237275
89	PVT1	chr8	128902834	129113499	210665	4	NO	NA	1.1109
90	RBFOX1	chr16	6069131	7763340	1694209	4	NO	potentially fragile	-1.12774
91	RBSG1	chrX	96692825	96819534	126709	4	NO	NA	-0.478889
92	SNURF-SNRPN	chr15	25481555	25620623	139068	4	NO	NA	-1.31446
93	SP100	chr2	231280870	231410317	129447	4	NO	NA	0.662591
94	SP140L	chr2	231191893	231268445	76552	4	NO	NA	0.692296
95	ZNF385D	chr3	21478461	22414123	935662	4	NO	potentially fragile	-0.991087
96	ADK	chr10	75910942	76469061	558119	3	NO	NA	0.883128
97	AGBL1	chr15	86685241	87572283	887042	3	NO	potentially fragile	-1.158135
98	ANKLE2	chr12	133302253	133338451	36198	3	NO	NA	0.532695
99	ARHGAP32	chr11	128834954	129062093	227139	3	NO	NA	0.32306
100	ATR	chr3	142168076	142297668	129592	3	TSG	NA	0.222966
101	BAI3	chr6	69345631	70099403	753772	3	NO	potentially fragile	-0.968958
102	BRD4	chr19	15363805	15443342	79537	3	NO	NA	0.7505835
103	CADPS2	chr7	121958477	122526813	568336	3	NO	potentially fragile	-1.06936
104	CBFB	chr16	67063049	67134958	71909	3	TSG	known fragile site	1.05744
105	CDK12	chr17	37617738	37690800	73062	3	TSG	NA	1.07094
106	CDKN2A	chr9	21967750	21994490	26740	3	TSG	known fragile site	0.306365
107	DLG2	chr11	83166055	85338314	2172259	3	NO	potentially fragile	-1.00115
108	DMXL1	chr5	118407083	118584822	177739	3	NO	NA	0.8014585
109	FAM46C	chr1	118148603	118171011	22408	3	TSG	NA	0.619777
110	FNDC3B	chr3	171757417	172118492	361075	3	NO	NA	0.591649
111	FOXP1	chr3	71003864	71633140	629276	3	NO	potentially fragile	-0.8921015
112	FOXP2	chr7	113726364	114333827	607463	3	NO	known fragile site	-0.788085
113	FUBP1	chr1	78412166	78444777	32611	3	NO	NA	0.8842055
114	GALNT15	chr3	15935568	16271253	335685	3	NO	NA	0.874891
115	GALNT9	chr12	132680916	132905905	224989	3	NO	NA	0.772848
116	GBE1	chr3	81538849	81810950	272101	3	NO	NA	-0.482794
117	KIAA1468	chr18	59854523	59974355	119832	3	NO	known fragile site	0.311732
118	KIF18A	chr11	28042162	28129746	87584	3	NO	NA	-1.050615
119	LPAR6	chr13	48963706	49018840	55134	3	NO	NA	0.619879
120	LPHN3	chr4	62066973	62938168	871195	3	NO	potentially fragile	-0.7676
121	LRBA	chr4	151185810	151936649	750839	3	NO	NA	0.133533
122	MAP3K14	chr17	43340487	43394414	53927	3	NO	NA	0.8503575
123	MCPH1	chr8	6264112	6501140	237028	3	NO	NA	0.666412
124	MED13L	chr12	116396380	116714991	318611	3	NO	known fragile site	0.0704996
125	MIR548N	chr2	179246804	179541009	294205	3	NO	known fragile site	0.631917
126	MUC3A	chr7	100550749	100611111	60362	3	NO	known fragile site	0.7488655
127	MUC3B	chr7	100550749	100608372	57623	3	NO	known fragile site	0.7488655
128	MYC	chr8	128806802	128867566	60764	3	NO	NA	1.21493
129	MYO16	chr13	109248499	109860355	611856	3	NO	potentially fragile	-1.06559
130	NDUFAF2	chr5	60240955	60448864	207909	3	NO	known fragile site	-0.0676992
131	NFIA	chr1	61542945	61928460	385515	3	NO	NA	-0.480071
132	NR3C1	chr5	142657495	142815077	157582	3	NO	NA	0.932565
133	NRG1	chr8	31496910	32622558	1125648	3	TSG	potentially fragile	-1.063085
134	NRXN3	chr14	78636715	80334633	1697918	3	NO	potentially fragile	-0.790415
135	PARD3B	chr2	205410515	206484886	1074371	3	NO	known fragile site	-0.966062
136	PCDHGA1	chr5	140710251	140892548	182297	3	NO	NA	0.370234
137	PCDHGA10	chr5	140792742	140892548	99806	3	NO	NA	0.4571005
138	PCDHGA11	chr5	140800536	140892548	92012	3	NO	NA	0.462297
139	PCDHGA12	chr5	140810157	140892548	82391	3	NO	NA	0.4553415
140	PCDHGA2	chr5	140718353	140892548	174195	3	NO	NA	0.3788095
141	PCDHGA3	chr5	140723600	140892548	168948	3	NO	NA	0.407747
142	PCDHGA4	chr5	140734767	140892548	157781	3	NO	NA	0.416954
143	PCDHGA5	chr5	140743897	140892548	148651	3	NO	NA	0.421198
144	PCDHGA6	chr5	140753650	140892548	138898	3	NO	NA	0.429044
145	PCDHGA7	chr5	140762466	140892548	130082	3	NO	NA	0.437532
146	PCDHGA8	chr5	140771482	140892548	121066	3	NO	NA	0.439768
147	PCDHGA9	chr5	140782519	140892548	110029	3	NO	NA	0.44245
148	PCDHGB1	chr5	140729827	140892548	162721	3	NO	NA	0.414394
149	PCDHGB2	chr5	140739702	140892548	152846	3	NO	NA	0.416954
150	PCDHGB3	chr5	140749961	140892548	142587	3	NO	NA	0.424654
151	PCDHGB4	chr5	140767451	140892548	125097	3	NO	NA	0.437532
152	PCDHGB5	chr5	140777694	140892548	114854	3	NO	NA	0.44245
153	PCDHGB6	chr5	140787769	140892548	104779	3	NO	NA	0.446759
154	PCDHGB7	chr5	140797259	140892548	95289	3	NO	NA	0.462297
155	PCDHGC3	chr5	140855568	140892548	36980	3	NO	NA	0.4011
156	PIK3C2G	chr12	18414473	18801352	386879	3	NO	NA	-0.961784
157	PLCL2	chr3	16844158	17052576	208418	3	NO	NA	1.00373
158	POLE	chr12	133200347	133263945	63598	3	TSG	NA	0.819637
159	PRKCE	chr2	45879042	46415129	536087	3	NO	NA	0.707481
160	PRKRA	chr2	179296140	179315958	19818	3	NO	known fragile site	0.5505525
161	PTPRN2	chr7	157331749	158380482	1048733	3	NO	known fragile site	-0.71572
162	RASA2	chr3	141205925	141331197	125272	3	NO	NA	0.9268295
163	RCBTB2	chr13	49063098	49110118	47020	3	NO	NA	0.7789365
164	ROBO2	chr3	75986644	77699114	1712470	3	NO	potentially fragile	-0.787096
165	RYR2	chr1	237205701	237997288	791587	3	NO	potentially fragile	-1.02812
166	SCAF8	chr6	155054511	155155194	100683	3	NO	NA	0.406054
167	SCAPER	chr15	76640526	77176217	535691	3	NO	NA	0.7130875
168	SHISA9	chr16	12995476	13334273	338797	3	NO	NA	-0.175545
169	SLC14A2	chr18	42747972	43224375	476403	3	NO	NA	-0.340185
170	SMYD3	chr1	245912641	246670644	758003	3	NO	known fragile site	-0.435351
171	SND1	chr7	127292201	127732659	440458	3	NO	NA	0.286624
172	SNTG1	chr8	50822348	51705427	883079	3	NO	potentially fragile	-1.0427
173	SP3	chr2	174771186	174830430	59244	3	NO	known fragile site	0.8553085
174	SPAG17	chr1	118496287	118727848	231561	3	NO	NA	-0.3921895
175	SUFU	chr10	104263718	104393214	129496	3	TSG	NA	1.1206
176	TENM4	chr11	78364327	79151695	787368	3	NO	potentially fragile	-0.808426
177	TET2	chr4	106067841	106200960	133119	3	TSG	NA	0.764097
178	TOX4	chr14	21945334	21967319	21985	3	NO	NA	1.012025
179	TRAPPC9	chr8	140742585	141468678	726093	3	NO	known fragile site	0.322916
180	TSHR	chr14	81421868	81612646	190778	3	NO	NA	-0.410535
181	TUBB2A	chr6	3153901	3157783	3882	3	NO	NA	1.05161
182	TXNDC5	chr6	7881482	7911047	29565	3	NO	NA	0.759845
183	ULK4	chr3	41288089	42003660	715571	3	NO	potentially fragile	-0.0928146
184	UNC5D	chr8	35092974	35652181	559207	3	NO	potentially fragile	-1.006605
185	USH2A	chr1	215796235	216596738	800503	3	NO	potentially fragile	-1.00497
186	VPS13B	chr8	100025493	100889814	864321	3	NO	NA	0.28866
187	VTI1A	chr10	114206755	114578504	371749	3	NO	known fragile site	-0.874966
188	ZNF292	chr6	87865268	87973406	108138	3	NO	known fragile site	0.88132
189	ZNF431	chr19	21324839	21368805	43966	3	NO	NA	-0.6531355
190	ZNF714	chr19	21264952	21307883	42931	3	NO	NA	-0.6540575
191	ZNRF2	chr7	30323922	30407308	83386	3	NO	NA	0.86351
