## Supplemental Table 8 for "Revealing the impact of recurrent and rare structural variants in multiple myeloma"

	SNP	cytoband	pos	chr	SNP_gene	SNP_target	reference	hotspot.id	hotspot_class	putative_hotspot_target	patients_with_SV
1	rs1948915	8q24.21	128222421	chr8	CCAT1	MYC	Mitchell et al., Nat Comm, 2016	NA	NA	NA	67
2	rs10936600	3q26.2	169514585	chr3	TERC	MYNN	Chubb et al., Nat Genet, 2013	nonClustered_chr3_169.2Mb	gain	SEC62|SAMD7	25
3	rs11086029	19p13.11	16438661	chr19	KLF2	NA	Went et al., Nat Comm, 2018	downsampling_chr19_15.9Mb	gain	KLF2	24
4	rs139402	22q13.1	39546145	chr22	CBX7	NA	Went et al., Nat Comm, 2018	NA	NA	NA	21
5	rs9372120	6q21	106667535	chr6	ATG5	PRDM1	Mitchell et al., Nat Comm, 2016	nonClustered_chr6_106.3Mb	gain	ATG5|PRDM1	20
6	rs2811710	9p21.3	21991923	chr9	CDKN2A	NA	Mitchell et al., Nat Comm, 2016	nonClustered_chr9_21.8Mb	loss	CDKN2A|CDKN2B	20
7	rs34562254	17p11.2	16842991	chr17	TNFRSF13B	NA	Chubb et al., Nat Genet, 2013	NA	NA	NA	20
8	rs4325816	2q31.1	174808899	chr2	SP3	AICDA	Went et al., Nat Comm, 2018	downsampling_chr2_174.2Mb	loss	SP3	16
9	rs6066835	20q13.13	47355009	chr20	PREX1	NA	Mitchell et al., Nat Comm, 2016	NA	NA	NA	14
10	rs13338946	16p11.2	30700858	chr16	PRR14	SRCAP	Went et al., Nat Comm, 2018	NA	NA	NA	13
11	rs138747	22q13.1	35700488	chr22	Unknown	NA	Went et al., Nat Comm, 2018	NA	NA	NA	12
12	rs7577599	2p23.3	25613146	chr2	DNMT3A	DTNB	Broderick et al., Nat Genet, 2012	NA	NA	NA	11
13	rs4487645	7p15.3	21938240	chr7	CDCA7L	NA	Broderick et al., Nat Genet, 2012	NA	NA	NA	10
14	rs1423269	5q15	95255724	chr5	ELL2	NA	Mitchell et al., Nat Comm, 2016	NA	NA	NA	9
15	rs3132535	6p21.3	31116526	chr6	PSORS1C2	POUF51	Chubb et al., Nat Genet, 2013	nonClustered_chr6_29.8Mb	gain	NA	9
16	rs6595443	5q23.2	122743325	chr5	CEP12	NA	Went et al., Nat Comm, 2018	NA	NA	NA	4
17	rs34229995	6p22.3	15244018	chr6	JARID2	NA	Mitchell et al., Nat Comm, 2016	NA	NA	NA	4
18	rs6599192	3p22.1	41992408	chr3	ULK4	NA	Broderick et al., Nat Genet, 2012	NA	NA	NA	3
19	rs58618031	7q31.33	124583896	chr7	POT1	ASB15	Went et al., Nat Comm, 2018	NA	NA	NA	3
20	rs2790457	10p12.1	28856819	chr10	WAC	NA	Went et al., Nat Comm, 2018	NA	NA	NA	3
21	rs7193541	16q23.1	74664743	chr16	RFWD3	NA	Mitchell et al., Nat Comm, 2016	NA	NA	NA	3
22	rs7781265	7q36.1	150950940	chr7	SMARCD3	NA	Mitchell et al., Nat Comm, 2016	NA	NA	NA	2
23	rs17507636	7q22.3	106291118	chr7	CCDC71L	NA	Went et al., Nat Comm, 2018	NA	NA	NA	1
