## Supplemental Table 9 for "Revealing the impact of recurrent and rare structural variants in multiple myeloma"

	hotspot.id	CoMMpass_patients_sv	CoMMpass_prop	Validation_patients_sv	Validation_prop	p_poisson_validation	FDR	significance
1	downsampling_chr1_109.5Mb	14	0.02	1	0.02	0.255	0.348	ns
2	downsampling_chr1_144.9Mb	11	0.01	6	0.12	0	0	FDR < 0.1
3	downsampling_chr1_16.3Mb	11	0.01	0	0	NA	NA	ns
4	downsampling_chr1_160.2Mb	21	0.03	2	0.04	0.019	0.061	FDR < 0.1
5	downsampling_chr10_112.1Mb	11	0.01	1	0.02	0.161	0.264	ns
6	downsampling_chr11_78.1Mb	52	0.07	6	0.12	0.007	0.029	FDR < 0.1
7	downsampling_chr11_98.8Mb	29	0.04	3	0.06	0.065	0.125	ns
8	downsampling_chr12_124.1Mb	10	0.01	2	0.04	0.035	0.082	FDR < 0.1
9	downsampling_chr12_27Mb	10	0.01	1	0.02	0.195	0.302	ns
10	downsampling_chr12_31.6Mb	12	0.02	0	0	NA	NA	ns
11	downsampling_chr14_22Mb	20	0.03	0	0	NA	NA	ns
12	downsampling_chr14_81.1Mb	15	0.02	2	0.04	0.061	0.125	ns
13	downsampling_chr15_63.7Mb	10	0.01	0	0	NA	NA	ns
14	downsampling_chr16_50.2Mb	34	0.04	3	0.06	0.039	0.087	FDR < 0.1
15	downsampling_chr16_55.9Mb	26	0.03	2	0.04	0.31	0.389	ns
16	downsampling_chr17_7.2Mb	9	0.01	0	0	NA	NA	ns
17	downsampling_chr19_15.9Mb	26	0.03	3	0.06	0.021	0.062	FDR < 0.1
18	downsampling_chr2_111.7Mb	9	0.01	0	0	NA	NA	ns
19	downsampling_chr2_174.2Mb	20	0.03	1	0.02	0.215	0.316	ns
20	downsampling_chr2_54.3Mb	12	0.02	0	0	NA	NA	ns
21	downsampling_chr20_44.7Mb	36	0.05	2	0.04	0.062	0.125	ns
22	downsampling_chr20_49.1Mb	12	0.02	1	0.02	0.161	0.264	ns
23	downsampling_chr22_28.9Mb	12	0.02	0	0	NA	NA	ns
24	downsampling_chr3_19.9Mb	22	0.03	0	0	NA	NA	ns
25	downsampling_chr4_141.2Mb	15	0.02	0	0	NA	NA	ns
26	downsampling_chr5_149.8Mb	24	0.03	1	0.02	0.721	0.721	ns
27	downsampling_chr5_156.1Mb	22	0.03	1	0.02	0.487	0.534	ns
28	downsampling_chr5_176.7Mb	25	0.03	4	0.08	0.003	0.014	FDR < 0.1
29	downsampling_chr5_56Mb	10	0.01	0	0	NA	NA	ns
30	downsampling_chr6_155Mb	9	0.01	1	0.02	0.226	0.319	ns
31	downsampling_chr7_139.5Mb	10	0.01	0	0	NA	NA	ns
32	downsampling_chr7_24.5Mb	32	0.04	1	0.02	0.639	0.655	ns
33	downsampling_chr7_41.9Mb	11	0.01	0	0	NA	NA	ns
34	downsampling_chr7_69Mb	19	0.02	2	0.04	0.164	0.264	ns
35	downsampling_chr8_101.5Mb	8	0.01	0	0	NA	NA	ns
36	downsampling_chr8_103.9Mb	13	0.02	0	0	NA	NA	ns
37	downsampling_chrX_44.8Mb	9	0.01	1	0.02	0.277	0.371	ns
38	downsampling_chrX_7.1Mb	10	0.01	1	0.02	0.361	0.426	ns
39	nonClustered_chr1_118.1Mb	58	0.08	2	0.04	0.218	0.316	ns
40	nonClustered_chr1_203.2Mb	20	0.03	4	0.08	0.001	0.004	FDR < 0.1
41	nonClustered_chr1_237.7Mb	27	0.04	2	0.04	0.52	0.555	ns
42	nonClustered_chr1_51.2Mb	32	0.04	2	0.04	0.107	0.197	ns
43	nonClustered_chr10_104.2Mb	19	0.02	0	0	NA	NA	ns
44	nonClustered_chr10_11.6Mb	13	0.02	1	0.02	0.214	0.316	ns
45	nonClustered_chr11_108.6Mb	34	0.04	3	0.06	0.026	0.07	FDR < 0.1
46	nonClustered_chr11_69Mb	111	0.15	14	0.27	0	0	FDR < 0.1
47	nonClustered_chr11_72.8Mb	30	0.04	2	0.04	0.027	0.07	FDR < 0.1
48	nonClustered_chr12_131.8Mb	20	0.03	3	0.06	0.028	0.07	FDR < 0.1
49	nonClustered_chr12_4.2Mb	16	0.02	0	0	NA	NA	ns
50	nonClustered_chr12_6.5Mb	19	0.02	1	0.02	0.611	0.635	ns
51	nonClustered_chr13_48.1Mb	39	0.05	2	0.04	0.347	0.416	ns
52	nonClustered_chr14_103.2Mb	23	0.03	2	0.04	0.034	0.081	FDR < 0.1
53	nonClustered_chr14_64.7Mb	57	0.07	6	0.12	0.008	0.033	FDR < 0.1
54	nonClustered_chr15_25.1Mb	13	0.02	0	0	NA	NA	ns
55	nonClustered_chr15_30.9Mb	17	0.02	2	0.04	0.104	0.196	ns
56	nonClustered_chr15_39.9Mb	18	0.02	2	0.04	0.124	0.213	ns
57	nonClustered_chr15_52.8Mb	11	0.01	1	0.02	0.169	0.267	ns
58	nonClustered_chr15_75Mb	26	0.03	1	0.02	0.348	0.416	ns
59	nonClustered_chr15_85.2Mb	12	0.02	1	0.02	0.447	0.497	ns
60	nonClustered_chr16_11.2Mb	38	0.05	2	0.04	0.122	0.213	ns
61	nonClustered_chr16_78Mb	40	0.05	4	0.08	0.01	0.036	FDR < 0.1
62	nonClustered_chr17_3.8Mb	11	0.01	0	0	NA	NA	ns
63	nonClustered_chr17_39Mb	31	0.04	4	0.08	0.065	0.125	ns
64	nonClustered_chr17_43.1Mb	41	0.05	7	0.13	0	0	FDR < 0.1
65	nonClustered_chr17_73.4Mb	33	0.04	3	0.06	0.009	0.035	FDR < 0.1
66	nonClustered_chr19_10.2Mb	25	0.03	2	0.04	0.003	0.015	FDR < 0.1
67	nonClustered_chr19_21.3Mb	20	0.03	3	0.06	0.02	0.061	FDR < 0.1
68	nonClustered_chr19_36.1Mb	24	0.03	4	0.08	0	0.003	FDR < 0.1
69	nonClustered_chr2_202Mb	9	0.01	2	0.04	0.001	0.005	FDR < 0.1
70	nonClustered_chr2_231.1Mb	17	0.02	2	0.04	0.02	0.061	FDR < 0.1
71	nonClustered_chr2_64.3Mb	17	0.02	1	0.02	0.029	0.071	FDR < 0.1
72	nonClustered_chr2_70.2Mb	15	0.02	1	0.02	0.3	0.382	ns
73	nonClustered_chr20_17.7Mb	9	0.01	4	0.08	0	0.003	FDR < 0.1
74	nonClustered_chr20_32.4Mb	78	0.1	10	0.19	0	0	FDR < 0.1
75	nonClustered_chr3_140.6Mb	18	0.02	1	0.02	0.37	0.429	ns
76	nonClustered_chr3_169.2Mb	23	0.03	0	0	NA	NA	ns
77	nonClustered_chr3_176.7Mb	15	0.02	0	0	NA	NA	ns
78	nonClustered_chr3_52.6Mb	27	0.04	0	0	NA	NA	ns
79	nonClustered_chr3_59.8Mb	18	0.02	1	0.02	0.556	0.586	ns
80	nonClustered_chr3_80.2Mb	17	0.02	1	0.02	0.695	0.704	ns
81	nonClustered_chr4_1.8Mb	73	0.1	7	0.13	0	0	FDR < 0.1
82	nonClustered_chr4_153.4Mb	17	0.02	1	0.02	0.22	0.316	ns
83	nonClustered_chr4_91Mb	46	0.06	5	0.1	0.043	0.091	FDR < 0.1
84	nonClustered_chr5_112.5Mb	11	0.01	0	0	NA	NA	ns
85	nonClustered_chr5_172.6Mb	21	0.03	1	0.02	0.391	0.448	ns
86	nonClustered_chr6_0.2Mb	16	0.02	1	0.02	0.234	0.325	ns
87	nonClustered_chr6_106.3Mb	12	0.02	2	0.04	0.003	0.014	FDR < 0.1
88	nonClustered_chr6_108.9Mb	29	0.04	1	0.02	0.296	0.382	ns
89	nonClustered_chr6_11.1Mb	12	0.02	0	0	NA	NA	ns
90	nonClustered_chr6_29.8Mb	41	0.05	3	0.06	0.288	0.38	ns
91	nonClustered_chr6_66.3Mb	41	0.05	4	0.08	0.022	0.063	FDR < 0.1
92	nonClustered_chr6_7.7Mb	49	0.06	6	0.12	0	0	FDR < 0.1
93	nonClustered_chr7_7.9Mb	12	0.02	1	0.02	0.016	0.054	FDR < 0.1
94	nonClustered_chr8_126.2Mb	40	0.05	3	0.06	0.002	0.009	FDR < 0.1
95	nonClustered_chr8_128.5Mb	249	0.33	23	0.44	0	0	FDR < 0.1
96	nonClustered_chr8_2.2Mb	21	0.03	2	0.04	0.317	0.392	ns
97	nonClustered_chr8_95.5Mb	30	0.04	3	0.06	0.042	0.091	FDR < 0.1
98	nonClustered_chr9_21.8Mb	19	0.02	1	0.02	0.418	0.472	ns
99	nonClustered_chr9_9Mb	40	0.05	6	0.12	0	0	FDR < 0.1
100	nonClustered_chrX_95.9Mb	33	0.04	3	0.06	0.122	0.213	ns
