## Supplemental Table 10 for "Revealing the impact of recurrent and rare structural variants in multiple myeloma"

hotspot.id	chr	cytoband	start.bp	end.bp	length.bp	number.bps	number.bps.clustered	avgDist.bp	no.samples	no.del	no.dup	no.inv	no.trn	firstBp	lastBp	step.left	step.right	pvalue	d.seg	rate.factor	d.bg	d.obs.exp
chromothripsis_chr1_108.4Mb	chr1	p13.3	108381805	111481688	3099883	51	0	3.72494192864468	10	7	7	28	9	531	581	-2.16256464998892	-2.05764170664866	0	0.0000164522338423741	4.35409361241259	0.00000377857442017454	4.35408490422536
chromothripsis_chr1_114.2Mb	chr1	p13.2;p13.1;p12	114193087	120356261	6163174	122	0	3.70347008156926	13	21	30	50	21	599	720	-1.01165050612764	-1.48195841207542	0	0.0000197949952410884	5.23875743335068	0.00000377857442017454	5.23874695583582
chromothripsis_chr11_68.6Mb	chr11	q13.3;q13.4;q13.5;q14.1	68587603	81214044	12626441	128	0	3.9808856567394	8	20	17	50	41	270	397	1.02179231944619	-0.434454182045338	0	0.0000101374567861205	2.68288405461824	0.00000374950846309627	2.70367619806602
chromothripsis_chr12_11Mb	chr12	p13.2;p13.1;p12.3;p12.2;p12.1	10982109	24103236	13121127	149	0	3.91696497922795	16	29	29	56	35	64	212	-1.25680392268406	-0.612997844840266	0	0.0000113557318666301	3.00530128968974	0.00000377857442017454	3.00529527908717
chromothripsis_chr16_7Mb	chr16	p13.3;p13.2;p13.13;p13.12;p13.11;p12.3;p12.2;p12.1	7037191	27248733	20211542	256	0	3.84969270604896	10	46	36	87	87	22	277	-0.919118145277859	-1.2186888437246	0	0.0000126660301326836	3.35207251633527	0.00000376935838500338	3.36026157212224
chromothripsis_chr17_36.9Mb	chr17	q12;q21.1;q21.2;q21.31;q21.32;q21.33;q22;q23.1;q23.2	36853693	60182955	23329262	492	0	3.98158135149489	16	124	86	252	30	258	749	-0.8901978378022	-0.991003448794814	0	0.0000210893940837048	5.58132086799106	0.00000377857442017454	5.58130970534933
chromothripsis_chr20_30.2Mb	chr20	q11.21;q11.22;q11.23;q12;q13.11;q13.12;q13.13;q13.2;q13.31;q13.32;q13.33	30202429	62899830	32697401	541	0	3.86662402802826	22	103	95	240	103	113	653	1.34262915881932	NA	0	0.0000165456575585319	4.37881825525855	0.00000375745104414321	4.40342598323986
chromothripsis_chr8_106.1Mb	chr8	q22.3;q23.1;q23.2;q23.3;q24.11;q24.12;q24.13;q24.21;q24.22;q24.23;q24.3	106081101	146289454	40208353	380	0	4.07197806390063	18	65	48	194	73	400	779	0.505345983533822	NA	0	0.00000945077257951849	2.50115266504792	0.00000376440476609888	2.51056227125982
